# Alterations in the gut microbiome by HIV-1 infection or a high-fat diet associates with systemic immune activation and inflammation in double humanized-BLT mice

**DOI:** 10.1101/2020.03.16.993956

**Authors:** Lance Daharsh, Amanda E. Ramer-Tait, Qingsheng Li

## Abstract

**Background:** While the translatability of gut microbiome studies utilizing animal models to humans has proven difficult, studying the gut microbiome directly in humans is also challenging due to the existence of many confounding variables. Therefore, we utilized double humanized mice, which have both an engrafted stable human-like gut microbiome and functional human immune system. With this model, we were able to determine the in vivo impact of HIV-1 infection or a high-fat diet (HFD) on gut human microbiome composition, and its relationship with human immune cell activation and systemic inflammation.

**Results:** Surgery was performed on NSG mice to create humanized bone-marrow, liver, thymus mice (hu-mice). In order to create double hu-mice, the hu-mice were treated with broad spectrum antibiotics to deplete murine gut bacteria and subsequently transplanted with human fecal material from healthy human donors. We characterized 262 fecal samples from hu-mice, double hu-mice, and human fecal donors to determine the impact of HIV-1 infection or HFD on the gut microbiome and systemic immune activation and inflammation. We found that HIV-1 infection altered the human-like gut microbiome of double hu-mice, which was associated with decreased human CD4 T cells and increased systemic inflammation and immune activation. Further, using a HFD we induced gut microbial dysbiosis in double hu-mice which corresponded with increased systemic immune activation and inflammation.

**Conclusions:** Here, we describe the changes in the human gut microbiome and human immune system due to HIV-1 infection or HFD using our double hu-mice model. HIV-1 infection led to changes in the composition of the human-like gut microbiome that was associated with human CD4 T cell loss and high levels of inflammation and immune activation. The HFD quickly changed the composition of the gut microbiome and led to systemic immune activation and inflammation. We further identified a subset of gut bacteria in HIV-1 infected and HFD fed double hu-mice that was closely associated with systemic inflammation and immune activation. This study demonstrated how double humanized mice can be used to study the complex in vivo interactions of the gut microbiome and human immune system in the context of both disease and diet.
