## Supplemental File HIV_HuMice_KW for "Alterations in the gut microbiome by HIV-1 infection or a high-fat diet associates with systemic immune activation and inflammation in double humanized-BLT mice"

### Sheet: kw
	pvals	pvalsBon	pvalsFDR	Hu-Mice	HIV	Change
k__Bacteria; p__Actinobacteria	1.00716e-07	4.02865e-07	2.01433e-07	0.103844	0.0180256	-0.0858189
k__Bacteria; p__Actinobacteria; c__Actinobacteria	1.9938e-05	0.000139566	3.48915e-05	0.0850432	0.012545	-0.0724982
k__Bacteria; p__Actinobacteria; c__Actinobacteria; o__Bifidobacteriales	1.9938e-05	0.000159504	5.3168e-05	0.0850432	0.012545	-0.0724982
k__Bacteria; p__Actinobacteria; c__Actinobacteria; o__Bifidobacteriales; f__Bifidobacteriaceae	1.9938e-05	0.000259194	6.47985e-05	0.0850432	0.012545	-0.0724982
k__Bacteria; p__Actinobacteria; c__Actinobacteria; o__Bifidobacteriales; f__Bifidobacteriaceae; g__Bifidobacterium	1.9938e-05	0.000418698	4.6522e-05	0.0850378	0.012545	-0.0724928
k__Bacteria; p__Actinobacteria; c__Actinobacteria; o__Bifidobacteriales; f__Bifidobacteriaceae; g__Bifidobacterium;	1.60207e-05	0.000336436	4.20545e-05	0.0848758	0.011969	-0.0729068
k__Bacteria; p__Actinobacteria; c__Coriobacteriia	1.60888e-09	1.12622e-08	5.63109e-09	0.0188013	0.00548056	-0.0133207
k__Bacteria; p__Actinobacteria; c__Coriobacteriia; o__Coriobacteriales	1.60888e-09	1.28711e-08	6.43553e-09	0.0188013	0.00548056	-0.0133207
k__Bacteria; p__Actinobacteria; c__Coriobacteriia; o__Coriobacteriales; f__Coriobacteriaceae	1.60888e-09	2.09155e-08	1.04577e-08	0.0188013	0.00548056	-0.0133207
k__Bacteria; p__Actinobacteria; c__Coriobacteriia; o__Coriobacteriales; f__Coriobacteriaceae; g__Adlercreutzia	1.67942e-09	3.52678e-08	1.17559e-08	0.0187797	0.00529158	-0.0134881
k__Bacteria; p__Actinobacteria; c__Coriobacteriia; o__Coriobacteriales; f__Coriobacteriaceae; g__Adlercreutzia; s__	1.67942e-09	3.52678e-08	1.17559e-08	0.0187797	0.00529158	-0.0134881
k__Bacteria; p__Bacteroidetes	4.36318e-10	1.74527e-09	1.74527e-09	0.182025	0.383045	0.201021
k__Bacteria; p__Bacteroidetes; c__Bacteroidia	4.36318e-10	3.05422e-09	3.05422e-09	0.182003	0.383036	0.201033
k__Bacteria; p__Bacteroidetes; c__Bacteroidia; o__Bacteroidales	4.36318e-10	3.49054e-09	3.49054e-09	0.182003	0.383036	0.201033
k__Bacteria; p__Bacteroidetes; c__Bacteroidia; o__Bacteroidales; f__Rikenellaceae	3.9193e-05	0.00050951	0.000101902	0.0188931	0.0437545	0.0248614
k__Bacteria; p__Bacteroidetes; c__Bacteroidia; o__Bacteroidales; f__Rikenellaceae; g__	4.0404e-05	0.000848483	7.71348e-05	0.0188607	0.0436375	0.0247768
k__Bacteria; p__Bacteroidetes; c__Bacteroidia; o__Bacteroidales; f__Rikenellaceae; g__; s__	4.0404e-05	0.000848483	7.71348e-05	0.0188607	0.0436375	0.0247768
k__Bacteria; p__Bacteroidetes; c__Bacteroidia; o__Bacteroidales; f__S24-7	4.76724e-10	6.19741e-09	6.19741e-09	0.162921	0.339129	0.176208
k__Bacteria; p__Bacteroidetes; c__Bacteroidia; o__Bacteroidales; f__S24-7; g__	4.76724e-10	1.00112e-08	5.0056e-09	0.162921	0.339129	0.176208
k__Bacteria; p__Bacteroidetes; c__Bacteroidia; o__Bacteroidales; f__S24-7; g__; s__	4.76724e-10	1.00112e-08	5.0056e-09	0.162921	0.339129	0.176208
k__Bacteria; p__Firmicutes	0.282484	1.12994	0.282484	0.546134	0.506488	-0.0396454
k__Bacteria; p__Firmicutes; c__Bacilli	6.57216e-06	4.60051e-05	1.5335e-05	0.283569	0.123965	-0.159604
k__Bacteria; p__Firmicutes; c__Bacilli; o__Lactobacillales	0.000831565	0.00665252	0.00110875	0.141096	0.0618071	-0.0792891
k__Bacteria; p__Firmicutes; c__Bacilli; o__Lactobacillales; f__Lactobacillaceae	0.000771044	0.0100236	0.00125295	0.138866	0.0594132	-0.0794528
k__Bacteria; p__Firmicutes; c__Bacilli; o__Lactobacillales; f__Lactobacillaceae; g__Lactobacillus	0.000790858	0.016608	0.0011072	0.138683	0.0593772	-0.0793053
k__Bacteria; p__Firmicutes; c__Bacilli; o__Lactobacillales; f__Lactobacillaceae; g__Lactobacillus; s__	0.000790748	0.0166057	0.00110705	0.138677	0.0593683	-0.0793089
k__Bacteria; p__Firmicutes; c__Bacilli; o__Turicibacterales	0.0225286	0.180229	0.025747	0.14209	0.0598632	-0.0822264
k__Bacteria; p__Firmicutes; c__Bacilli; o__Turicibacterales; f__Turicibacteraceae	0.0225286	0.292872	0.0292872	0.14209	0.0598632	-0.0822264
k__Bacteria; p__Firmicutes; c__Bacilli; o__Turicibacterales; f__Turicibacteraceae; g__Turicibacter	0.0225286	0.473101	0.0278295	0.14209	0.0598632	-0.0822264
k__Bacteria; p__Firmicutes; c__Bacilli; o__Turicibacterales; f__Turicibacteraceae; g__Turicibacter; s__	0.0225286	0.473101	0.0278295	0.14209	0.0598632	-0.0822264
k__Bacteria; p__Firmicutes; c__Clostridia	0.000109267	0.000764872	0.000152974	0.237603	0.358333	0.120731
k__Bacteria; p__Firmicutes; c__Clostridia; o__Clostridiales	0.000109267	0.00087414	0.000218535	0.237597	0.358324	0.120727
k__Bacteria; p__Firmicutes; c__Clostridia; o__Clostridiales;	0.518984	6.74679	0.518984	0.0339363	0.024847	-0.00908927
k__Bacteria; p__Firmicutes; c__Clostridia; o__Clostridiales; ;	0.518984	10.8987	0.518984	0.0339363	0.024847	-0.00908927
k__Bacteria; p__Firmicutes; c__Clostridia; o__Clostridiales; ; ;	0.518984	10.8987	0.518984	0.0339363	0.024847	-0.00908927
k__Bacteria; p__Firmicutes; c__Clostridia; o__Clostridiales; f__	0.00135714	0.0176429	0.00196032	0.0390173	0.0722552	0.0332379
k__Bacteria; p__Firmicutes; c__Clostridia; o__Clostridiales; f__; g__	0.00135714	0.0285	0.00178125	0.0390173	0.0722552	0.0332379
k__Bacteria; p__Firmicutes; c__Clostridia; o__Clostridiales; f__; g__; s__	0.00135714	0.0285	0.00178125	0.0390173	0.0722552	0.0332379
k__Bacteria; p__Firmicutes; c__Clostridia; o__Clostridiales; f__Clostridiaceae	0.000568129	0.00738567	0.0010551	0.0350162	0.0173056	-0.0177106
k__Bacteria; p__Firmicutes; c__Clostridia; o__Clostridiales; f__Clostridiaceae;	6.8047e-08	1.42899e-06	2.85797e-07	0.00566955	0.0112311	0.00556156
k__Bacteria; p__Firmicutes; c__Clostridia; o__Clostridiales; f__Clostridiaceae; ;	6.8047e-08	1.42899e-06	2.85797e-07	0.00566955	0.0112311	0.00556156
k__Bacteria; p__Firmicutes; c__Clostridia; o__Clostridiales; f__Clostridiaceae; g__Clostridium	4.43313e-09	9.30958e-08	2.32739e-08	0.019784	0.00441865	-0.0153654
k__Bacteria; p__Firmicutes; c__Clostridia; o__Clostridiales; f__Clostridiaceae; g__Clostridium; s__	4.43673e-09	9.31712e-08	2.32928e-08	0.0197678	0.00440965	-0.0153582
k__Bacteria; p__Firmicutes; c__Clostridia; o__Clostridiales; f__Lachnospiraceae	0.0274517	0.356872	0.0324429	0.0775486	0.135142	0.0575936
k__Bacteria; p__Firmicutes; c__Clostridia; o__Clostridiales; f__Lachnospiraceae;	1.60378e-05	0.000336793	4.20992e-05	0.0104968	0.0258189	0.0153222
k__Bacteria; p__Firmicutes; c__Clostridia; o__Clostridiales; f__Lachnospiraceae; ;	1.60378e-05	0.000336793	3.74215e-05	0.0104968	0.0258189	0.0153222
k__Bacteria; p__Firmicutes; c__Clostridia; o__Clostridiales; f__Lachnospiraceae; g__	1.58246e-07	3.32317e-06	5.53862e-07	0.0122084	0.0423236	0.0301152
k__Bacteria; p__Firmicutes; c__Clostridia; o__Clostridiales; f__Lachnospiraceae; g__; s__	1.58246e-07	3.32317e-06	5.53862e-07	0.0122084	0.0423236	0.0301152
k__Bacteria; p__Firmicutes; c__Clostridia; o__Clostridiales; f__Lachnospiraceae; g__[Ruminococcus]	0.000393439	0.00826222	0.000635555	0.0117495	0.0198434	0.00809395
k__Bacteria; p__Firmicutes; c__Clostridia; o__Clostridiales; f__Lachnospiraceae; g__[Ruminococcus]; s__gnavus	0.000393439	0.00826222	0.000635555	0.0117495	0.0198434	0.00809395
k__Bacteria; p__Firmicutes; c__Clostridia; o__Clostridiales; f__Lachnospiraceae; g__Anaerostipes	9.32698e-12	1.95867e-10	1.95867e-10	0.0307559	8.99928e-06	-0.0307469
k__Bacteria; p__Firmicutes; c__Clostridia; o__Clostridiales; f__Lachnospiraceae; g__Anaerostipes; s__	9.32698e-12	1.95867e-10	1.95867e-10	0.0307559	8.99928e-06	-0.0307469
k__Bacteria; p__Firmicutes; c__Clostridia; o__Clostridiales; f__Lachnospiraceae; g__Coprococcus	0.000231228	0.00485579	0.000404649	0.0116631	0.0407217	0.0290587
k__Bacteria; p__Firmicutes; c__Clostridia; o__Clostridiales; f__Lachnospiraceae; g__Coprococcus; s__	0.000231228	0.00485579	0.000404649	0.0116577	0.0407217	0.0290641
k__Bacteria; p__Firmicutes; c__Clostridia; o__Clostridiales; f__Ruminococcaceae	8.51449e-07	1.10688e-05	3.68961e-06	0.0495734	0.101584	0.0520104
k__Bacteria; p__Firmicutes; c__Clostridia; o__Clostridiales; f__Ruminococcaceae; g__	2.48502e-05	0.000521854	5.21854e-05	0.0202916	0.0509089	0.0306174
k__Bacteria; p__Firmicutes; c__Clostridia; o__Clostridiales; f__Ruminococcaceae; g__; s__	2.48502e-05	0.000521854	5.21854e-05	0.0202916	0.0509089	0.0306174
k__Bacteria; p__Firmicutes; c__Clostridia; o__Clostridiales; f__Ruminococcaceae; g__Oscillospira	0.0959667	2.0153	0.106068	0.0114093	0.0172786	0.00586933
k__Bacteria; p__Firmicutes; c__Clostridia; o__Clostridiales; f__Ruminococcaceae; g__Oscillospira; s__	0.130532	2.74117	0.144272	0.0113985	0.0166937	0.00529518
k__Bacteria; p__Firmicutes; c__Clostridia; o__Clostridiales; f__Ruminococcaceae; g__Ruminococcus	0.0702798	1.47588	0.0819931	0.0155508	0.0222912	0.00674046
k__Bacteria; p__Firmicutes; c__Clostridia; o__Clostridiales; f__Ruminococcaceae; g__Ruminococcus; s__	0.117041	2.45786	0.136548	0.0143197	0.0198254	0.00550576
k__Bacteria; p__Firmicutes; c__Erysipelotrichi	0.0497096	0.347967	0.0497096	0.0248002	0.0240281	-0.000772138
k__Bacteria; p__Firmicutes; c__Erysipelotrichi; o__Erysipelotrichales	0.0497096	0.397677	0.0497096	0.0248002	0.0240281	-0.000772138
k__Bacteria; p__Firmicutes; c__Erysipelotrichi; o__Erysipelotrichales; f__Erysipelotrichaceae	0.0497096	0.646225	0.0538521	0.0248002	0.0240281	-0.000772138
k__Bacteria; p__Firmicutes; c__Erysipelotrichi; o__Erysipelotrichales; f__Erysipelotrichaceae;	0.294697	6.18864	0.309432	0.00964903	0.0158117	0.00616271
k__Bacteria; p__Firmicutes; c__Erysipelotrichi; o__Erysipelotrichales; f__Erysipelotrichaceae; ;	0.294697	6.18864	0.309432	0.00964903	0.0158117	0.00616271
k__Bacteria; p__Firmicutes; c__Erysipelotrichi; o__Erysipelotrichales; f__Erysipelotrichaceae; g__Clostridium	3.29883e-07	6.92755e-06	9.8965e-07	0.0125918	0.00441865	-0.00817315
k__Bacteria; p__Firmicutes; c__Erysipelotrichi; o__Erysipelotrichales; f__Erysipelotrichaceae; g__Clostridium; s__cocleatum	3.29883e-07	6.92755e-06	9.8965e-07	0.012581	0.00441865	-0.00816235
k__Bacteria; p__Verrucomicrobia	0.000450609	0.00180244	0.000600812	0.162149	0.087986	-0.0741631
k__Bacteria; p__Verrucomicrobia; c__Verrucomicrobiae	0.000450609	0.00315426	0.000525711	0.162149	0.087986	-0.0741631
k__Bacteria; p__Verrucomicrobia; c__Verrucomicrobiae; o__Verrucomicrobiales	0.000450609	0.00360487	0.000720975	0.162149	0.087986	-0.0741631
k__Bacteria; p__Verrucomicrobia; c__Verrucomicrobiae; o__Verrucomicrobiales; f__Verrucomicrobiaceae	0.000450609	0.00585792	0.00097632	0.162149	0.087986	-0.0741631
k__Bacteria; p__Verrucomicrobia; c__Verrucomicrobiae; o__Verrucomicrobiales; f__Verrucomicrobiaceae; g__Akkermansia	0.000450609	0.00946279	0.000675914	0.162144	0.087986	-0.0741577
k__Bacteria; p__Verrucomicrobia; c__Verrucomicrobiae; o__Verrucomicrobiales; f__Verrucomicrobiaceae; g__Akkermansia; s__muciniphila	0.000450609	0.00946279	0.000675914	0.162144	0.087986	-0.0741577
