## Supplemental File HIV_KW for "Alterations in the gut microbiome by HIV-1 infection or a high-fat diet associates with systemic immune activation and inflammation in double humanized-BLT mice"

### Sheet: HIV Infected vs. Uninfected
	pvals	pvalsBon	pvalsFDR	Uninfected	Infected	Difference
k__Bacteria; p__Actinobacteria	0.0001576	0.000788002	0.000394001	0.0075594	0.0768524	0.069293
k__Bacteria; p__Actinobacteria; c__Actinobacteria	7.70232e-07	5.39162e-06	5.39162e-06	2.87977e-05	0.0709057	0.0708769
k__Bacteria; p__Actinobacteria; c__Actinobacteria; o__Bifidobacteriales	7.70232e-07	6.16185e-06	6.16185e-06	2.87977e-05	0.0709057	0.0708769
k__Bacteria; p__Actinobacteria; c__Actinobacteria; o__Bifidobacteriales; f__Bifidobacteriaceae	7.70232e-07	1.07832e-05	1.07832e-05	2.87977e-05	0.0709057	0.0708769
k__Bacteria; p__Actinobacteria; c__Actinobacteria; o__Bifidobacteriales; f__Bifidobacteriaceae; g__Bifidobacterium	7.70232e-07	1.54046e-05	1.54046e-05	2.87977e-05	0.0709057	0.0708769
k__Bacteria; p__Actinobacteria; c__Actinobacteria; o__Bifidobacteriales; f__Bifidobacteriaceae; g__Bifidobacterium;	7.70067e-07	2.00217e-05	6.67391e-06	2.87977e-05	0.0693391	0.0693103
k__Bacteria; p__Bacteroidetes	0.146834	0.73417	0.244723	0.303125	0.348622	0.0454975
k__Bacteria; p__Bacteroidetes; c__Bacteroidia	0.148349	1.03845	0.207689	0.303125	0.348608	0.0454831
k__Bacteria; p__Bacteroidetes; c__Bacteroidia; o__Bacteroidales	0.148349	1.1868	0.197799	0.303125	0.348608	0.0454831
k__Bacteria; p__Bacteroidetes; c__Bacteroidia; o__Bacteroidales; f__Bacteroidaceae	0.186544	2.61162	0.261162	0.249359	0.278235	0.0288754
k__Bacteria; p__Bacteroidetes; c__Bacteroidia; o__Bacteroidales; f__Bacteroidaceae; g__Bacteroides	0.186544	3.73088	0.310907	0.249359	0.278235	0.0288754
k__Bacteria; p__Bacteroidetes; c__Bacteroidia; o__Bacteroidales; f__Bacteroidaceae; g__Bacteroides;	0.149872	3.89667	0.229216	0.0820446	0.0980274	0.0159827
k__Bacteria; p__Bacteroidetes; c__Bacteroidia; o__Bacteroidales; f__Bacteroidaceae; g__Bacteroides; s__	0.512455	13.3238	0.605629	0.12203	0.133791	0.011761
k__Bacteria; p__Bacteroidetes; c__Bacteroidia; o__Bacteroidales; f__Bacteroidaceae; g__Bacteroides; s__ovatus	0.0233017	0.605844	0.0466034	0.0224334	0.0181454	-0.00428798
k__Bacteria; p__Bacteroidetes; c__Bacteroidia; o__Bacteroidales; f__Bacteroidaceae; g__Bacteroides; s__uniformis	0.067228	1.74793	0.124852	0.0151044	0.0200749	0.00497048
k__Bacteria; p__Bacteroidetes; c__Bacteroidia; o__Bacteroidales; f__Porphyromonadaceae	0.0911893	1.27665	0.182379	0.025414	0.03255	0.00713607
k__Bacteria; p__Bacteroidetes; c__Bacteroidia; o__Bacteroidales; f__Porphyromonadaceae; g__Parabacteroides	0.0911893	1.82379	0.182379	0.025414	0.03255	0.00713607
k__Bacteria; p__Bacteroidetes; c__Bacteroidia; o__Bacteroidales; f__Porphyromonadaceae; g__Parabacteroides; s__	0.00934832	0.243056	0.0270063	0.00784737	0.0120518	0.00420446
k__Bacteria; p__Bacteroidetes; c__Bacteroidia; o__Bacteroidales; f__Porphyromonadaceae; g__Parabacteroides; s__distasonis	0.599471	15.5862	0.649427	0.0175666	0.0204723	0.00290569
k__Bacteria; p__Bacteroidetes; c__Bacteroidia; o__Bacteroidales; f__Rikenellaceae	1	14	1	0.0229662	0.0244176	0.0014514
k__Bacteria; p__Bacteroidetes; c__Bacteroidia; o__Bacteroidales; f__Rikenellaceae; g__	0.99568	19.9136	0.99568	0.022563	0.0240288	0.0014658
k__Bacteria; p__Bacteroidetes; c__Bacteroidia; o__Bacteroidales; f__Rikenellaceae; g__; s__	0.99568	25.8877	0.99568	0.022563	0.0240288	0.0014658
k__Bacteria; p__Firmicutes	0.000132428	0.000662142	0.000662142	0.566811	0.45833	-0.108481
k__Bacteria; p__Firmicutes; c__Bacilli	7.96588e-06	5.57611e-05	2.78806e-05	0.281469	0.0855608	-0.195908
k__Bacteria; p__Firmicutes; c__Bacilli; o__Lactobacillales	3.52085e-06	2.81668e-05	1.40834e-05	0.191361	0.0351246	-0.156236
k__Bacteria; p__Firmicutes; c__Bacilli; o__Lactobacillales; f__Lactobacillaceae	2.35034e-06	3.29047e-05	1.64524e-05	0.190223	0.0334888	-0.156734
k__Bacteria; p__Firmicutes; c__Bacilli; o__Lactobacillales; f__Lactobacillaceae; g__Lactobacillus	2.35057e-06	4.70114e-05	2.35057e-05	0.190137	0.0334658	-0.156671
k__Bacteria; p__Firmicutes; c__Bacilli; o__Lactobacillales; f__Lactobacillaceae; g__Lactobacillus; s__	2.69276e-07	7.00118e-06	3.50059e-06	0.190065	0.0293333	-0.160731
k__Bacteria; p__Firmicutes; c__Bacilli; o__Turicibacterales	0.00863316	0.0690653	0.0172663	0.0896616	0.0497682	-0.0398934
k__Bacteria; p__Firmicutes; c__Bacilli; o__Turicibacterales; f__Turicibacteraceae	0.00863316	0.120864	0.0302161	0.0896616	0.0497682	-0.0398934
k__Bacteria; p__Firmicutes; c__Bacilli; o__Turicibacterales; f__Turicibacteraceae; g__Turicibacter	0.00863316	0.172663	0.0246662	0.0896616	0.0497682	-0.0398934
k__Bacteria; p__Firmicutes; c__Bacilli; o__Turicibacterales; f__Turicibacteraceae; g__Turicibacter; s__	0.00863316	0.224462	0.0280578	0.0896616	0.0497682	-0.0398934
k__Bacteria; p__Firmicutes; c__Clostridia	0.000598862	0.00419203	0.00139734	0.266868	0.354684	0.0878157
k__Bacteria; p__Firmicutes; c__Clostridia; o__Clostridiales	0.000623252	0.00498602	0.00166201	0.266868	0.354505	0.0876371
k__Bacteria; p__Firmicutes; c__Clostridia; o__Clostridiales;	0.478162	6.69427	0.514944	0.0162419	0.0186465	0.00240461
k__Bacteria; p__Firmicutes; c__Clostridia; o__Clostridiales; ;	0.478162	9.56324	0.597703	0.0162419	0.0186465	0.00240461
k__Bacteria; p__Firmicutes; c__Clostridia; o__Clostridiales; ; ;	0.478162	12.4322	0.654327	0.0162419	0.0186465	0.00240461
k__Bacteria; p__Firmicutes; c__Clostridia; o__Clostridiales; f__Clostridiaceae	0.170744	2.39041	0.265601	0.0206767	0.0282102	0.00753348
k__Bacteria; p__Firmicutes; c__Clostridia; o__Clostridiales; f__Clostridiaceae;	0.590105	11.8021	0.655672	0.0183297	0.0165644	-0.0017653
k__Bacteria; p__Firmicutes; c__Clostridia; o__Clostridiales; f__Clostridiaceae; ;	0.590105	15.3427	0.667075	0.0183297	0.0165644	-0.0017653
k__Bacteria; p__Firmicutes; c__Clostridia; o__Clostridiales; f__Lachnospiraceae	0.0177337	0.248272	0.0496544	0.0921238	0.113123	0.0209993
k__Bacteria; p__Firmicutes; c__Clostridia; o__Clostridiales; f__Lachnospiraceae;	0.49856	9.9712	0.586541	0.0232829	0.0247977	0.00151476
k__Bacteria; p__Firmicutes; c__Clostridia; o__Clostridiales; f__Lachnospiraceae; ;	0.49856	12.9626	0.648128	0.0232829	0.0247977	0.00151476
k__Bacteria; p__Firmicutes; c__Clostridia; o__Clostridiales; f__Lachnospiraceae; g__	0.000886675	0.0177335	0.00443337	0.0110295	0.0198128	0.0087833
k__Bacteria; p__Firmicutes; c__Clostridia; o__Clostridiales; f__Lachnospiraceae; g__; s__	0.000886675	0.0230535	0.00461071	0.0110295	0.0198128	0.0087833
k__Bacteria; p__Firmicutes; c__Clostridia; o__Clostridiales; f__Lachnospiraceae; g__[Ruminococcus]	0.392168	7.84336	0.56024	0.0100792	0.00844924	-0.00162995
k__Bacteria; p__Firmicutes; c__Clostridia; o__Clostridiales; f__Lachnospiraceae; g__Blautia	0.190151	3.80303	0.292541	0.0264507	0.0317725	0.00532181
k__Bacteria; p__Firmicutes; c__Clostridia; o__Clostridiales; f__Lachnospiraceae; g__Blautia; s__	3.76578e-06	9.79102e-05	2.44776e-05	0.00234701	0.0132757	0.0109287
k__Bacteria; p__Firmicutes; c__Clostridia; o__Clostridiales; f__Lachnospiraceae; g__Blautia; s__producta	0.0101217	0.263164	0.0263164	0.0236285	0.0174226	-0.0062059
k__Bacteria; p__Firmicutes; c__Clostridia; o__Clostridiales; f__Lachnospiraceae; g__Coprococcus	0.0722311	1.44462	0.160514	0.0114183	0.0172671	0.00584881
k__Bacteria; p__Firmicutes; c__Clostridia; o__Clostridiales; f__Lachnospiraceae; g__Coprococcus; s__	0.1268	3.29679	0.206049	0.0114183	0.0163398	0.00492153
k__Bacteria; p__Firmicutes; c__Clostridia; o__Clostridiales; f__Ruminococcaceae	0.000116039	0.00162454	0.000541515	0.102606	0.147309	0.0447027
k__Bacteria; p__Firmicutes; c__Clostridia; o__Clostridiales; f__Ruminococcaceae;	0.00234398	0.0468797	0.00937594	0.0143557	0.0213621	0.00700648
k__Bacteria; p__Firmicutes; c__Clostridia; o__Clostridiales; f__Ruminococcaceae; ;	0.00234398	0.0609436	0.0101573	0.0143557	0.0213621	0.00700648
k__Bacteria; p__Firmicutes; c__Clostridia; o__Clostridiales; f__Ruminococcaceae; g__	0.778325	15.5665	0.819289	0.0437725	0.0467444	0.00297192
k__Bacteria; p__Firmicutes; c__Clostridia; o__Clostridiales; f__Ruminococcaceae; g__; s__	0.778325	20.2364	0.809458	0.0437725	0.0467444	0.00297192
k__Bacteria; p__Firmicutes; c__Clostridia; o__Clostridiales; f__Ruminococcaceae; g__Oscillospira	0.00837197	0.167439	0.0279066	0.0117063	0.0179237	0.00621742
k__Bacteria; p__Firmicutes; c__Clostridia; o__Clostridiales; f__Ruminococcaceae; g__Oscillospira; s__	0.00837064	0.217637	0.0310909	0.0117063	0.0179179	0.00621166
k__Bacteria; p__Firmicutes; c__Clostridia; o__Clostridiales; f__Ruminococcaceae; g__Ruminococcus	3.61977e-05	0.000723954	0.000241318	0.0308135	0.0589402	0.0281267
k__Bacteria; p__Firmicutes; c__Clostridia; o__Clostridiales; f__Ruminococcaceae; g__Ruminococcus;	2.18733e-08	5.68705e-07	5.68705e-07	1.43988e-05	0.0136098	0.0135954
k__Bacteria; p__Firmicutes; c__Clostridia; o__Clostridiales; f__Ruminococcaceae; g__Ruminococcus; s__	0.50199	13.0517	0.621511	0.0166595	0.0193837	0.00272426
k__Bacteria; p__Firmicutes; c__Clostridia; o__Clostridiales; f__Ruminococcaceae; g__Ruminococcus; s__bromii	0.0149525	0.388766	0.0353423	0.0141397	0.0259467	0.0118071
k__Bacteria; p__Firmicutes; c__Clostridia; o__Clostridiales; f__Veillonellaceae	0.0205008	0.287012	0.0478353	0.0183441	0.0241325	0.00578834
k__Bacteria; p__Firmicutes; c__Clostridia; o__Clostridiales; f__Veillonellaceae; g__Phascolarctobacterium	0.0202083	0.404166	0.0505208	0.0183153	0.024095	0.0057797
k__Bacteria; p__Firmicutes; c__Clostridia; o__Clostridiales; f__Veillonellaceae; g__Phascolarctobacterium; s__	0.0202083	0.525416	0.0437847	0.0183153	0.024095	0.0057797
k__Bacteria; p__Firmicutes; c__Erysipelotrichi	0.357387	2.50171	0.416952	0.017509	0.0177538	0.00024478
k__Bacteria; p__Firmicutes; c__Erysipelotrichi; o__Erysipelotrichales	0.357387	2.8591	0.408442	0.017509	0.0177538	0.00024478
k__Bacteria; p__Firmicutes; c__Erysipelotrichi; o__Erysipelotrichales; f__Erysipelotrichaceae	0.357387	5.00342	0.454856	0.017509	0.0177538	0.00024478
k__Bacteria; p__Proteobacteria	0.75763	3.78815	0.75763	0.0285241	0.0305716	0.00204752
k__Bacteria; p__Proteobacteria; c__Betaproteobacteria	0.0997802	0.698461	0.174615	0.0219294	0.016288	-0.00564147
k__Bacteria; p__Proteobacteria; c__Betaproteobacteria; o__Burkholderiales	0.0986606	0.789285	0.157857	0.021915	0.0162765	-0.00563859
k__Bacteria; p__Proteobacteria; c__Betaproteobacteria; o__Burkholderiales; f__Alcaligenaceae	0.0986634	1.38129	0.172661	0.021915	0.0162707	-0.00564435
k__Bacteria; p__Proteobacteria; c__Betaproteobacteria; o__Burkholderiales; f__Alcaligenaceae; g__Sutterella	0.0986634	1.97327	0.179388	0.021915	0.0162707	-0.00564435
k__Bacteria; p__Proteobacteria; c__Betaproteobacteria; o__Burkholderiales; f__Alcaligenaceae; g__Sutterella; s__	0.0986634	2.56525	0.171017	0.021915	0.0162707	-0.00564435
k__Bacteria; p__Verrucomicrobia	0.435661	2.17831	0.544577	0.0905112	0.0826839	-0.00782721
k__Bacteria; p__Verrucomicrobia; c__Verrucomicrobiae	0.435661	3.04963	0.435661	0.0905112	0.0826839	-0.00782721
k__Bacteria; p__Verrucomicrobia; c__Verrucomicrobiae; o__Verrucomicrobiales	0.435661	3.48529	0.435661	0.0905112	0.0826839	-0.00782721
k__Bacteria; p__Verrucomicrobia; c__Verrucomicrobiae; o__Verrucomicrobiales; f__Verrucomicrobiaceae	0.435661	6.09926	0.508272	0.0905112	0.0826839	-0.00782721
k__Bacteria; p__Verrucomicrobia; c__Verrucomicrobiae; o__Verrucomicrobiales; f__Verrucomicrobiaceae; g__Akkermansia	0.435663	8.71327	0.580884	0.0905112	0.0826811	-0.00783009
k__Bacteria; p__Verrucomicrobia; c__Verrucomicrobiae; o__Verrucomicrobiales; f__Verrucomicrobiaceae; g__Akkermansia; s__muciniphila	0.435663	11.3272	0.629291	0.0905112	0.0826811	-0.00783009

### Sheet: HIV Infected vs. Post-FMT
	pvals	pvalsBon	pvalsFDR	Post-FMT	Infected	Change
k__Bacteria; p__Actinobacteria	0.023503	0.117515	0.0391716	0.0325517	0.0768524	0.0443007
k__Bacteria; p__Actinobacteria; c__Actinobacteria	0.0259835	0.181885	0.0363769	0.026643	0.0709057	0.0442627
k__Bacteria; p__Actinobacteria; c__Actinobacteria; o__Bifidobacteriales	0.0259835	0.207868	0.0415736	0.026643	0.0709057	0.0442627
k__Bacteria; p__Actinobacteria; c__Actinobacteria; o__Bifidobacteriales; f__Bifidobacteriaceae	0.0259835	0.363769	0.0404188	0.026643	0.0709057	0.0442627
k__Bacteria; p__Actinobacteria; c__Actinobacteria; o__Bifidobacteriales; f__Bifidobacteriaceae; g__Bifidobacterium	0.0259835	0.571637	0.0381092	0.026643	0.0709057	0.0442627
k__Bacteria; p__Actinobacteria; c__Actinobacteria; o__Bifidobacteriales; f__Bifidobacteriaceae; g__Bifidobacterium;	0.00562632	0.174416	0.0116277	0.024838	0.0693391	0.0445011
k__Bacteria; p__Bacteroidetes	0.00809201	0.0404601	0.02023	0.274267	0.348622	0.0743548
k__Bacteria; p__Bacteroidetes; c__Bacteroidia	0.00809201	0.0566441	0.014161	0.274267	0.348608	0.0743404
k__Bacteria; p__Bacteroidetes; c__Bacteroidia; o__Bacteroidales	0.00809201	0.0647361	0.016184	0.274267	0.348608	0.0743404
k__Bacteria; p__Bacteroidetes; c__Bacteroidia; o__Bacteroidales; f__Bacteroidaceae	0.0242104	0.338946	0.0423682	0.233061	0.278235	0.0451739
k__Bacteria; p__Bacteroidetes; c__Bacteroidia; o__Bacteroidales; f__Bacteroidaceae; g__Bacteroides	0.0242104	0.532629	0.038045	0.233061	0.278235	0.0451739
k__Bacteria; p__Bacteroidetes; c__Bacteroidia; o__Bacteroidales; f__Bacteroidaceae; g__Bacteroides;	0.0554003	1.71741	0.101024	0.0685899	0.0980274	0.0294374
k__Bacteria; p__Bacteroidetes; c__Bacteroidia; o__Bacteroidales; f__Bacteroidaceae; g__Bacteroides; s__	0.129606	4.0178	0.20089	0.115227	0.133791	0.0185644
k__Bacteria; p__Bacteroidetes; c__Bacteroidia; o__Bacteroidales; f__Bacteroidaceae; g__Bacteroides; s__ovatus	0.187313	5.8067	0.27651	0.0240512	0.0181454	-0.00590579
k__Bacteria; p__Bacteroidetes; c__Bacteroidia; o__Bacteroidales; f__Bacteroidaceae; g__Bacteroides; s__uniformis	0.373231	11.5702	0.462806	0.0204875	0.0200749	-0.00041263
k__Bacteria; p__Bacteroidetes; c__Bacteroidia; o__Bacteroidales; f__Porphyromonadaceae	0.430172	6.0224	0.501867	0.0291268	0.03255	0.00342322
k__Bacteria; p__Bacteroidetes; c__Bacteroidia; o__Bacteroidales; f__Porphyromonadaceae; g__Parabacteroides	0.430172	9.46378	0.498094	0.0291268	0.03255	0.00342322
k__Bacteria; p__Bacteroidetes; c__Bacteroidia; o__Bacteroidales; f__Porphyromonadaceae; g__Parabacteroides; s__	2.26143e-06	7.01042e-05	1.1684e-05	0.00492132	0.0120518	0.00713052
k__Bacteria; p__Bacteroidetes; c__Bacteroidia; o__Bacteroidales; f__Porphyromonadaceae; g__Parabacteroides; s__distasonis	0.43018	13.3356	0.503229	0.0241746	0.0204723	-0.00370236
k__Bacteria; p__Bacteroidetes; c__Bacteroidia; o__Bacteroidales; f__Rikenellaceae	1.22356e-06	1.71298e-05	4.28245e-06	0.0080685	0.0244176	0.0163491
k__Bacteria; p__Bacteroidetes; c__Bacteroidia; o__Bacteroidales; f__Rikenellaceae; g__	1.29651e-06	2.85233e-05	7.13083e-06	0.00785251	0.0240288	0.0161763
k__Bacteria; p__Bacteroidetes; c__Bacteroidia; o__Bacteroidales; f__Rikenellaceae; g__; s__	1.29651e-06	4.01919e-05	8.03839e-06	0.00785251	0.0240288	0.0161763
k__Bacteria; p__Firmicutes	0.310482	1.55241	0.310482	0.469361	0.45833	-0.0110316
k__Bacteria; p__Firmicutes; c__Bacilli	0.852492	5.96744	0.852492	0.113699	0.0855608	-0.0281386
k__Bacteria; p__Firmicutes; c__Bacilli; o__Lactobacillales	0.919076	7.35261	0.919076	0.0580994	0.0351246	-0.0229748
k__Bacteria; p__Firmicutes; c__Bacilli; o__Lactobacillales; f__Lactobacillaceae	0.804311	11.2604	0.866181	0.0571583	0.0334888	-0.0236694
k__Bacteria; p__Firmicutes; c__Bacilli; o__Lactobacillales; f__Lactobacillaceae; g__Lactobacillus	0.804312	17.6949	0.842613	0.0570811	0.0334658	-0.0236153
k__Bacteria; p__Firmicutes; c__Bacilli; o__Lactobacillales; f__Lactobacillaceae; g__Lactobacillus; s__	0.273872	8.49002	0.353751	0.0567726	0.0293333	-0.0274393
k__Bacteria; p__Firmicutes; c__Bacilli; o__Turicibacterales	0.914711	7.31769	1.04538	0.0549985	0.0497682	-0.00523028
k__Bacteria; p__Firmicutes; c__Bacilli; o__Turicibacterales; f__Turicibacteraceae	0.914711	12.806	0.914711	0.0549985	0.0497682	-0.00523028
k__Bacteria; p__Firmicutes; c__Bacilli; o__Turicibacterales; f__Turicibacteraceae; g__Turicibacter	0.914711	20.1236	0.914711	0.0549985	0.0497682	-0.00523028
k__Bacteria; p__Firmicutes; c__Bacilli; o__Turicibacterales; f__Turicibacteraceae; g__Turicibacter; s__	0.914711	28.356	0.914711	0.0549985	0.0497682	-0.00523028
k__Bacteria; p__Firmicutes; c__Clostridia	0.00131973	0.00923811	0.00307937	0.275933	0.354684	0.0787506
k__Bacteria; p__Firmicutes; c__Clostridia; o__Clostridiales	0.0013725	0.01098	0.00366001	0.275902	0.354505	0.0786029
k__Bacteria; p__Firmicutes; c__Clostridia; o__Clostridiales;	1.22504e-05	0.000171505	2.85842e-05	0.00544585	0.0186465	0.0132007
k__Bacteria; p__Firmicutes; c__Clostridia; o__Clostridiales; ;	1.22504e-05	0.000269508	4.4918e-05	0.00544585	0.0186465	0.0132007
k__Bacteria; p__Firmicutes; c__Clostridia; o__Clostridiales; ; ;	1.22504e-05	0.000379762	5.42517e-05	0.00544585	0.0186465	0.0132007
k__Bacteria; p__Firmicutes; c__Clostridia; o__Clostridiales; f__Clostridiaceae	1.97478e-06	2.76469e-05	5.52938e-06	0.0034403	0.0282102	0.0247699
k__Bacteria; p__Firmicutes; c__Clostridia; o__Clostridiales; f__Clostridiaceae;	4.04729e-05	0.000890404	0.000127201	3.08547e-05	0.0165644	0.0165336
k__Bacteria; p__Firmicutes; c__Clostridia; o__Clostridiales; f__Clostridiaceae; ;	4.04729e-05	0.00125466	0.000125466	3.08547e-05	0.0165644	0.0165336
k__Bacteria; p__Firmicutes; c__Clostridia; o__Clostridiales; f__Lachnospiraceae	0.00257404	0.0360366	0.00514808	0.162681	0.113123	-0.0495582
k__Bacteria; p__Firmicutes; c__Clostridia; o__Clostridiales; f__Lachnospiraceae;	0.252642	5.55813	0.308785	0.0205801	0.0247977	0.00421763
k__Bacteria; p__Firmicutes; c__Clostridia; o__Clostridiales; f__Lachnospiraceae; ;	0.252642	7.8319	0.340518	0.0205801	0.0247977	0.00421763
k__Bacteria; p__Firmicutes; c__Clostridia; o__Clostridiales; f__Lachnospiraceae; g__	0.43018	9.46395	0.473197	0.0218605	0.0198128	-0.00204772
k__Bacteria; p__Firmicutes; c__Clostridia; o__Clostridiales; f__Lachnospiraceae; g__; s__	0.43018	13.3356	0.503229	0.0218605	0.0198128	-0.00204772
k__Bacteria; p__Firmicutes; c__Clostridia; o__Clostridiales; f__Lachnospiraceae; g__[Ruminococcus]	0.0214646	0.472222	0.0363248	0.0140543	0.00844924	-0.00560506
k__Bacteria; p__Firmicutes; c__Clostridia; o__Clostridiales; f__Lachnospiraceae; g__[Ruminococcus]; s__gnavus	0.0876153	2.71608	0.150893	0.0104752	0.00732037	-0.00315479
k__Bacteria; p__Firmicutes; c__Clostridia; o__Clostridiales; f__Lachnospiraceae; g__Blautia	0.000638763	0.0140528	0.00140528	0.083323	0.0317725	-0.0515506
k__Bacteria; p__Firmicutes; c__Clostridia; o__Clostridiales; f__Lachnospiraceae; g__Blautia; s__	0.004431	0.137361	0.0098115	0.0468374	0.0132757	-0.0335617
k__Bacteria; p__Firmicutes; c__Clostridia; o__Clostridiales; f__Lachnospiraceae; g__Blautia; s__obeum	0.577859	17.9136	0.639773	0.0117093	0.000555796	-0.0111536
k__Bacteria; p__Firmicutes; c__Clostridia; o__Clostridiales; f__Lachnospiraceae; g__Blautia; s__producta	0.656203	20.3423	0.701458	0.0181425	0.0174226	-0.000719942
k__Bacteria; p__Firmicutes; c__Clostridia; o__Clostridiales; f__Lachnospiraceae; g__Coprococcus	0.000243575	0.00535866	0.000669832	0.00695773	0.0172671	0.0103094
k__Bacteria; p__Firmicutes; c__Clostridia; o__Clostridiales; f__Lachnospiraceae; g__Coprococcus; s__	4.07976e-05	0.00126473	0.000114975	0.00555384	0.0163398	0.010786
k__Bacteria; p__Firmicutes; c__Clostridia; o__Clostridiales; f__Ruminococcaceae	2.13578e-08	2.99009e-07	2.99009e-07	0.0608917	0.147309	0.0864172
k__Bacteria; p__Firmicutes; c__Clostridia; o__Clostridiales; f__Ruminococcaceae;	0.000885279	0.0194761	0.00177056	0.0131749	0.0213621	0.00818719
k__Bacteria; p__Firmicutes; c__Clostridia; o__Clostridiales; f__Ruminococcaceae; ;	0.000885279	0.0274436	0.00211105	0.0131749	0.0213621	0.00818719
k__Bacteria; p__Firmicutes; c__Clostridia; o__Clostridiales; f__Ruminococcaceae; g__	1.84344e-08	4.05556e-07	4.05556e-07	0.00199013	0.0467444	0.0447543
k__Bacteria; p__Firmicutes; c__Clostridia; o__Clostridiales; f__Ruminococcaceae; g__; s__	1.84344e-08	5.71465e-07	5.71465e-07	0.00199013	0.0467444	0.0447543
k__Bacteria; p__Firmicutes; c__Clostridia; o__Clostridiales; f__Ruminococcaceae; g__Oscillospira	0.00907871	0.199732	0.0166443	0.010614	0.0179237	0.00730968
k__Bacteria; p__Firmicutes; c__Clostridia; o__Clostridiales; f__Ruminococcaceae; g__Oscillospira; s__	0.00907724	0.281394	0.0175871	0.010614	0.0179179	0.00730392
k__Bacteria; p__Firmicutes; c__Clostridia; o__Clostridiales; f__Ruminococcaceae; g__Ruminococcus	0.000612972	0.0134854	0.00149838	0.0338322	0.0589402	0.0251081
k__Bacteria; p__Firmicutes; c__Clostridia; o__Clostridiales; f__Ruminococcaceae; g__Ruminococcus;	0.000243672	0.00755382	0.000629485	0.00239124	0.0136098	0.0112186
k__Bacteria; p__Firmicutes; c__Clostridia; o__Clostridiales; f__Ruminococcaceae; g__Ruminococcus; s__	8.92653e-07	2.76722e-05	6.91806e-06	0.00629435	0.0193837	0.0130894
k__Bacteria; p__Firmicutes; c__Clostridia; o__Clostridiales; f__Ruminococcaceae; g__Ruminococcus; s__bromii	0.713991	22.1337	0.73779	0.0251466	0.0259467	0.000800165
k__Bacteria; p__Firmicutes; c__Clostridia; o__Clostridiales; f__Veillonellaceae	0.0909387	1.27314	0.127314	0.028772	0.0241325	-0.00463951
k__Bacteria; p__Firmicutes; c__Clostridia; o__Clostridiales; f__Veillonellaceae; g__Phascolarctobacterium	0.093115	2.04853	0.128033	0.0287411	0.024095	-0.0046461
k__Bacteria; p__Firmicutes; c__Clostridia; o__Clostridiales; f__Veillonellaceae; g__Phascolarctobacterium; s__	0.093115	2.88657	0.151925	0.0287411	0.024095	-0.0046461
k__Bacteria; p__Firmicutes; c__Erysipelotrichi	2.8471e-07	1.99297e-06	9.96486e-07	0.0795434	0.0177538	-0.0617896
k__Bacteria; p__Firmicutes; c__Erysipelotrichi; o__Erysipelotrichales	2.8471e-07	2.27768e-06	1.13884e-06	0.0795434	0.0177538	-0.0617896
k__Bacteria; p__Firmicutes; c__Erysipelotrichi; o__Erysipelotrichales; f__Erysipelotrichaceae	2.8471e-07	3.98595e-06	1.32865e-06	0.0795434	0.0177538	-0.0617896
k__Bacteria; p__Firmicutes; c__Erysipelotrichi; o__Erysipelotrichales; f__Erysipelotrichaceae; g__[Eubacterium]	8.87235e-07	1.95192e-05	6.50639e-06	0.0358223	0.00629518	-0.0295271
k__Bacteria; p__Firmicutes; c__Erysipelotrichi; o__Erysipelotrichales; f__Erysipelotrichaceae; g__[Eubacterium]; s__biforme	2.58666e-08	8.01865e-07	4.00933e-07	0.0228016	0.000322534	-0.0224791
k__Bacteria; p__Firmicutes; c__Erysipelotrichi; o__Erysipelotrichales; f__Erysipelotrichaceae; g__[Eubacterium]; s__dolichum	2.88079e-05	0.000893046	9.92273e-05	0.0130207	0.00597264	-0.00704803
k__Bacteria; p__Firmicutes; c__Erysipelotrichi; o__Erysipelotrichales; f__Erysipelotrichaceae; g__Coprobacillus	5.39059e-06	0.000118593	2.37186e-05	0.0315489	0.00534197	-0.0262069
k__Bacteria; p__Firmicutes; c__Erysipelotrichi; o__Erysipelotrichales; f__Erysipelotrichaceae; g__Coprobacillus; s__	1.8476e-05	0.000572756	7.15945e-05	0.0280469	0.00326566	-0.0247812
k__Bacteria; p__Proteobacteria	0.112049	0.560243	0.140061	0.0227399	0.0305716	0.00783174
k__Bacteria; p__Proteobacteria; c__Betaproteobacteria	0.245662	1.71963	0.286606	0.0142549	0.016288	0.00203312
k__Bacteria; p__Proteobacteria; c__Betaproteobacteria; o__Burkholderiales	0.247952	1.98361	0.330602	0.0142549	0.0162765	0.0020216
k__Bacteria; p__Proteobacteria; c__Betaproteobacteria; o__Burkholderiales; f__Alcaligenaceae	0.241102	3.37543	0.306857	0.0142394	0.0162707	0.00203127
k__Bacteria; p__Proteobacteria; c__Betaproteobacteria; o__Burkholderiales; f__Alcaligenaceae; g__Sutterella	0.241102	5.30425	0.312014	0.0142394	0.0162707	0.00203127
k__Bacteria; p__Proteobacteria; c__Betaproteobacteria; o__Burkholderiales; f__Alcaligenaceae; g__Sutterella; s__	0.241102	7.47416	0.339735	0.0142394	0.0162707	0.00203127
k__Bacteria; p__Verrucomicrobia	2.68484e-07	1.34242e-06	1.34242e-06	0.20091	0.0826839	-0.118226
k__Bacteria; p__Verrucomicrobia; c__Verrucomicrobiae	2.68484e-07	1.87939e-06	1.87939e-06	0.20091	0.0826839	-0.118226
k__Bacteria; p__Verrucomicrobia; c__Verrucomicrobiae; o__Verrucomicrobiales	2.68484e-07	2.14787e-06	2.14787e-06	0.20091	0.0826839	-0.118226
k__Bacteria; p__Verrucomicrobia; c__Verrucomicrobiae; o__Verrucomicrobiales; f__Verrucomicrobiaceae	2.68484e-07	3.75877e-06	1.87939e-06	0.20091	0.0826839	-0.118226
k__Bacteria; p__Verrucomicrobia; c__Verrucomicrobiae; o__Verrucomicrobiales; f__Verrucomicrobiaceae; g__Akkermansia	2.68515e-07	5.90733e-06	2.95366e-06	0.20091	0.0826811	-0.118229
k__Bacteria; p__Verrucomicrobia; c__Verrucomicrobiae; o__Verrucomicrobiales; f__Verrucomicrobiaceae; g__Akkermansia; s__muciniphila	2.68515e-07	8.32396e-06	2.77465e-06	0.20091	0.0826811	-0.118229

### Sheet: Uninfected vs. Post-FMT
	pvals	pvalsBon	pvalsFDR	Post-FMT	Uninfected	Change
k__Bacteria; p__Actinobacteria	0.431543	2.15772	0.431543	0.0326	0.0076	-0.025
k__Bacteria; p__Actinobacteria; c__Actinobacteria	0.0002052	0.00143638	0.00047879	0.0266	0	-0.0266
k__Bacteria; p__Actinobacteria; c__Actinobacteria; o__Bifidobacteriales	0.0002052	0.00164157	0.00054719	0.0266	0	-0.0266
k__Bacteria; p__Actinobacteria; c__Actinobacteria; o__Bifidobacteriales; f__Bifidobacteriaceae	0.0002052	0.00287275	0.00071819	0.0266	0	-0.0266
k__Bacteria; p__Actinobacteria; c__Actinobacteria; o__Bifidobacteriales; f__Bifidobacteriaceae; g__Bifidobacterium	0.0002052	0.00451433	0.00075239	0.0266	0	-0.0266
k__Bacteria; p__Actinobacteria; c__Actinobacteria; o__Bifidobacteriales; f__Bifidobacteriaceae; g__Bifidobacterium;	0.00733781	0.212796	0.016369	0.0248	0	-0.0248
k__Bacteria; p__Bacteroidetes	0.406975	2.03488	0.508719	0.2743	0.3031	0.0289
k__Bacteria; p__Bacteroidetes; c__Bacteroidia	0.406975	2.84883	0.474805	0.2743	0.3031	0.0289
k__Bacteria; p__Bacteroidetes; c__Bacteroidia; o__Bacteroidales	0.406975	3.2558	0.465115	0.2743	0.3031	0.0289
k__Bacteria; p__Bacteroidetes; c__Bacteroidia; o__Bacteroidales; f__Bacteroidaceae	0.458123	6.41372	0.493363	0.2331	0.2494	0.0163
k__Bacteria; p__Bacteroidetes; c__Bacteroidia; o__Bacteroidales; f__Bacteroidaceae; g__Bacteroides	0.458123	10.0787	0.592865	0.2331	0.2494	0.0163
k__Bacteria; p__Bacteroidetes; c__Bacteroidia; o__Bacteroidales; f__Bacteroidaceae; g__Bacteroides;	0.406918	11.8006	0.51307	0.0686	0.082	0.0135
k__Bacteria; p__Bacteroidetes; c__Bacteroidia; o__Bacteroidales; f__Bacteroidaceae; g__Bacteroides; s__	0.793428	23.0094	0.852201	0.1152	0.122	0.0068
k__Bacteria; p__Bacteroidetes; c__Bacteroidia; o__Bacteroidales; f__Bacteroidaceae; g__Bacteroides; s__ovatus	0.759924	22.0378	0.847608	0.0241	0.0224	-0.0016
k__Bacteria; p__Bacteroidetes; c__Bacteroidia; o__Bacteroidales; f__Bacteroidaceae; g__Bacteroides; s__uniformis	0.0106272	0.30819	0.020546	0.0205	0.0151	-0.0054
k__Bacteria; p__Bacteroidetes; c__Bacteroidia; o__Bacteroidales; f__Porphyromonadaceae	0.662521	9.27529	0.662521	0.0291	0.0254	-0.0037
k__Bacteria; p__Bacteroidetes; c__Bacteroidia; o__Bacteroidales; f__Porphyromonadaceae; g__Parabacteroides	0.662521	14.5755	0.809747	0.0291	0.0254	-0.0037
k__Bacteria; p__Bacteroidetes; c__Bacteroidia; o__Bacteroidales; f__Porphyromonadaceae; g__Parabacteroides; s__distasonis	0.275174	7.98006	0.36273	0.0242	0.0176	-0.0066
k__Bacteria; p__Bacteroidetes; c__Bacteroidia; o__Bacteroidales; f__Rikenellaceae	7.053e-05	0.00098737	0.00049368	0.0081	0.023	0.0149
k__Bacteria; p__Bacteroidetes; c__Bacteroidia; o__Bacteroidales; f__Rikenellaceae; g__	9.342e-05	0.00205535	0.00051384	0.0079	0.0226	0.0147
k__Bacteria; p__Bacteroidetes; c__Bacteroidia; o__Bacteroidales; f__Rikenellaceae; g__; s__	9.342e-05	0.00270932	0.00054186	0.0079	0.0226	0.0147
k__Bacteria; p__Firmicutes	0.00345032	0.0172516	0.00862581	0.4694	0.5668	0.0974
k__Bacteria; p__Firmicutes; c__Bacilli	0.00680508	0.0476356	0.0119089	0.1137	0.2815	0.1678
k__Bacteria; p__Firmicutes; c__Bacilli; o__Lactobacillales	0.00193126	0.0154501	0.00386253	0.0581	0.1914	0.1333
k__Bacteria; p__Firmicutes; c__Bacilli; o__Lactobacillales; f__Lactobacillaceae	0.00219143	0.03068	0.00438286	0.0572	0.1902	0.1331
k__Bacteria; p__Firmicutes; c__Bacilli; o__Lactobacillales; f__Lactobacillaceae; g__Lactobacillus	0.00219143	0.0482115	0.00535683	0.0571	0.1901	0.1331
k__Bacteria; p__Firmicutes; c__Bacilli; o__Lactobacillales; f__Lactobacillaceae; g__Lactobacillus; s__	0.0015975	0.0463276	0.00463276	0.0568	0.1901	0.1333
k__Bacteria; p__Firmicutes; c__Bacilli; o__Turicibacterales	0.0925008	0.740007	0.148001	0.055	0.0897	0.0347
k__Bacteria; p__Firmicutes; c__Bacilli; o__Turicibacterales; f__Turicibacteraceae	0.0925008	1.29501	0.129501	0.055	0.0897	0.0347
k__Bacteria; p__Firmicutes; c__Bacilli; o__Turicibacterales; f__Turicibacteraceae; g__Turicibacter	0.0925008	2.03502	0.15654	0.055	0.0897	0.0347
k__Bacteria; p__Firmicutes; c__Bacilli; o__Turicibacterales; f__Turicibacteraceae; g__Turicibacter; s__	0.0925008	2.68252	0.149029	0.055	0.0897	0.0347
k__Bacteria; p__Firmicutes; c__Clostridia	0.600471	4.2033	0.600471	0.2759	0.2669	-0.0091
k__Bacteria; p__Firmicutes; c__Clostridia; o__Clostridiales	0.600471	4.80377	0.600471	0.2759	0.2669	-0.009
k__Bacteria; p__Firmicutes; c__Clostridia; o__Clostridiales;	0.00077205	0.0108087	0.00180144	0.0054	0.0162	0.0108
k__Bacteria; p__Firmicutes; c__Clostridia; o__Clostridiales; ;	0.00077205	0.016985	0.00242643	0.0054	0.0162	0.0108
k__Bacteria; p__Firmicutes; c__Clostridia; o__Clostridiales; ; ;	0.00077205	0.0223894	0.00279867	0.0054	0.0162	0.0108
k__Bacteria; p__Firmicutes; c__Clostridia; o__Clostridiales; f__Clostridiaceae	0.158008	2.21211	0.184343	0.0034	0.0207	0.0172
k__Bacteria; p__Firmicutes; c__Clostridia; o__Clostridiales; f__Clostridiaceae;	0.00080286	0.017663	0.00220787	0	0.0183	0.0183
k__Bacteria; p__Firmicutes; c__Clostridia; o__Clostridiales; f__Clostridiaceae; ;	0.00080286	0.023283	0.002587	0	0.0183	0.0183
k__Bacteria; p__Firmicutes; c__Clostridia; o__Clostridiales; f__Lachnospiraceae	0.00345032	0.0483045	0.00603807	0.1627	0.0921	-0.0706
k__Bacteria; p__Firmicutes; c__Clostridia; o__Clostridiales; f__Lachnospiraceae;	0.895779	19.7071	0.938435	0.0206	0.0233	0.0027
k__Bacteria; p__Firmicutes; c__Clostridia; o__Clostridiales; f__Lachnospiraceae; ;	0.895779	25.9776	0.927771	0.0206	0.0233	0.0027
k__Bacteria; p__Firmicutes; c__Clostridia; o__Clostridiales; f__Lachnospiraceae; g__	0.0886581	1.95048	0.16254	0.0219	0.011	-0.0108
k__Bacteria; p__Firmicutes; c__Clostridia; o__Clostridiales; f__Lachnospiraceae; g__; s__	0.0886581	2.57109	0.15124	0.0219	0.011	-0.0108
k__Bacteria; p__Firmicutes; c__Clostridia; o__Clostridiales; f__Lachnospiraceae; g__[Ruminococcus]	0.347953	7.65496	0.478435	0.0141	0.0101	-0.004
k__Bacteria; p__Firmicutes; c__Clostridia; o__Clostridiales; f__Lachnospiraceae; g__[Ruminococcus]; s__gnavus	0.615563	17.8513	0.743805	0.0105	0.0092	-0.0013
k__Bacteria; p__Firmicutes; c__Clostridia; o__Clostridiales; f__Lachnospiraceae; g__Blautia	0.00259723	0.057139	0.0057139	0.0833	0.0265	-0.0569
k__Bacteria; p__Firmicutes; c__Clostridia; o__Clostridiales; f__Lachnospiraceae; g__Blautia; s__	0.00877044	0.254343	0.0181673	0.0468	0.0023	-0.0445
k__Bacteria; p__Firmicutes; c__Clostridia; o__Clostridiales; f__Lachnospiraceae; g__Blautia; s__obeum	0.00554799	0.160892	0.0134076	0.0117	0	-0.0117
k__Bacteria; p__Firmicutes; c__Clostridia; o__Clostridiales; f__Lachnospiraceae; g__Blautia; s__producta	0.143626	4.16516	0.208258	0.0181	0.0236	0.0055
k__Bacteria; p__Firmicutes; c__Clostridia; o__Clostridiales; f__Lachnospiraceae; g__Coprococcus	0.238241	5.24131	0.349421	0.007	0.0114	0.0045
k__Bacteria; p__Firmicutes; c__Clostridia; o__Clostridiales; f__Lachnospiraceae; g__Coprococcus; s__	0.0573847	1.66416	0.10401	0.0056	0.0114	0.0059
k__Bacteria; p__Firmicutes; c__Clostridia; o__Clostridiales; f__Ruminococcaceae	0.00066358	0.00929017	0.00185803	0.0609	0.1026	0.0417
k__Bacteria; p__Firmicutes; c__Clostridia; o__Clostridiales; f__Ruminococcaceae;	0.678162	14.9196	0.785241	0.0132	0.0144	0.0012
k__Bacteria; p__Firmicutes; c__Clostridia; o__Clostridiales; f__Ruminococcaceae; ;	0.678162	19.6667	0.786668	0.0132	0.0144	0.0012
k__Bacteria; p__Firmicutes; c__Clostridia; o__Clostridiales; f__Ruminococcaceae; g__	3.93e-06	8.644e-05	8.644e-05	0.002	0.0438	0.0418
k__Bacteria; p__Firmicutes; c__Clostridia; o__Clostridiales; f__Ruminococcaceae; g__; s__	3.93e-06	0.00011395	5.698e-05	0.002	0.0438	0.0418
k__Bacteria; p__Firmicutes; c__Clostridia; o__Clostridiales; f__Ruminococcaceae; g__Oscillospira	0.947791	20.8514	0.947791	0.0106	0.0117	0.0011
k__Bacteria; p__Firmicutes; c__Clostridia; o__Clostridiales; f__Ruminococcaceae; g__Oscillospira; s__	0.947791	27.4859	0.947791	0.0106	0.0117	0.0011
k__Bacteria; p__Firmicutes; c__Clostridia; o__Clostridiales; f__Ruminococcaceae; g__Ruminococcus	0.793428	17.4554	0.872771	0.0338	0.0308	-0.003
k__Bacteria; p__Firmicutes; c__Clostridia; o__Clostridiales; f__Ruminococcaceae; g__Ruminococcus; s__	0.00020638	0.00598504	0.00085501	0.0063	0.0167	0.0104
k__Bacteria; p__Firmicutes; c__Clostridia; o__Clostridiales; f__Ruminococcaceae; g__Ruminococcus; s__bromii	0.193253	5.60435	0.266874	0.0251	0.0141	-0.011
k__Bacteria; p__Firmicutes; c__Clostridia; o__Clostridiales; f__Veillonellaceae	0.00520802	0.0729124	0.00810137	0.0288	0.0183	-0.0104
k__Bacteria; p__Firmicutes; c__Clostridia; o__Clostridiales; f__Veillonellaceae; g__Phascolarctobacterium	0.00521912	0.114821	0.0104382	0.0287	0.0183	-0.0104
k__Bacteria; p__Firmicutes; c__Clostridia; o__Clostridiales; f__Veillonellaceae; g__Phascolarctobacterium; s__	0.00521912	0.151354	0.0137595	0.0287	0.0183	-0.0104
k__Bacteria; p__Firmicutes; c__Erysipelotrichi	8.482e-05	0.00059377	0.00029689	0.0795	0.0175	-0.062
k__Bacteria; p__Firmicutes; c__Erysipelotrichi; o__Erysipelotrichales	8.482e-05	0.0006786	0.0003393	0.0795	0.0175	-0.062
k__Bacteria; p__Firmicutes; c__Erysipelotrichi; o__Erysipelotrichales; f__Erysipelotrichaceae	8.482e-05	0.00118755	0.00039585	0.0795	0.0175	-0.062
k__Bacteria; p__Firmicutes; c__Erysipelotrichi; o__Erysipelotrichales; f__Erysipelotrichaceae; g__[Eubacterium]	5.56e-06	0.00012242	6.121e-05	0.0358	0.0025	-0.0333
k__Bacteria; p__Firmicutes; c__Erysipelotrichi; o__Erysipelotrichales; f__Erysipelotrichaceae; g__[Eubacterium]; s__biforme	0.00011353	0.0032923	0.00054872	0.0228	0	-0.0228
k__Bacteria; p__Firmicutes; c__Erysipelotrichi; o__Erysipelotrichales; f__Erysipelotrichaceae; g__[Eubacterium]; s__dolichum	5.58e-06	0.0001618	5.393e-05	0.013	0.0025	-0.0105
k__Bacteria; p__Firmicutes; c__Erysipelotrichi; o__Erysipelotrichales; f__Erysipelotrichaceae; g__Coprobacillus	0.00014399	0.00316785	0.00063357	0.0315	0.0036	-0.0279
k__Bacteria; p__Firmicutes; c__Erysipelotrichi; o__Erysipelotrichales; f__Erysipelotrichaceae; g__Coprobacillus; s__	2.8e-06	8.133e-05	8.133e-05	0.028	0.0001	-0.028
k__Bacteria; p__Proteobacteria	0.169097	0.845484	0.281828	0.0227	0.0285	0.0058
k__Bacteria; p__Proteobacteria; c__Betaproteobacteria	0.0971431	0.680002	0.136	0.0143	0.0219	0.0077
k__Bacteria; p__Proteobacteria; c__Betaproteobacteria; o__Burkholderiales	0.0971431	0.777145	0.129524	0.0143	0.0219	0.0077
k__Bacteria; p__Proteobacteria; c__Betaproteobacteria; o__Burkholderiales; f__Alcaligenaceae	0.0971019	1.35943	0.123584	0.0142	0.0219	0.0077
k__Bacteria; p__Proteobacteria; c__Betaproteobacteria; o__Burkholderiales; f__Alcaligenaceae; g__Sutterella	0.0971019	2.13624	0.152589	0.0142	0.0219	0.0077
k__Bacteria; p__Proteobacteria; c__Betaproteobacteria; o__Burkholderiales; f__Alcaligenaceae; g__Sutterella; s__	0.0971019	2.81595	0.148208	0.0142	0.0219	0.0077
k__Bacteria; p__Verrucomicrobia	1.712e-05	8.562e-05	8.562e-05	0.2009	0.0905	-0.1104
k__Bacteria; p__Verrucomicrobia; c__Verrucomicrobiae	1.712e-05	0.00011987	0.00011987	0.2009	0.0905	-0.1104
k__Bacteria; p__Verrucomicrobia; c__Verrucomicrobiae; o__Verrucomicrobiales	1.712e-05	0.000137	0.000137	0.2009	0.0905	-0.1104
k__Bacteria; p__Verrucomicrobia; c__Verrucomicrobiae; o__Verrucomicrobiales; f__Verrucomicrobiaceae	1.712e-05	0.00023974	0.00023974	0.2009	0.0905	-0.1104
k__Bacteria; p__Verrucomicrobia; c__Verrucomicrobiae; o__Verrucomicrobiales; f__Verrucomicrobiaceae; g__Akkermansia	1.712e-05	0.00037674	0.00012558	0.2009	0.0905	-0.1104
k__Bacteria; p__Verrucomicrobia; c__Verrucomicrobiae; o__Verrucomicrobiales; f__Verrucomicrobiaceae; g__Akkermansia; s__muciniphila	1.712e-05	0.00049661	0.00012415	0.2009	0.0905	-0.1104
