## Supplemental File Diet_KW for "Alterations in the gut microbiome by HIV-1 infection or a high-fat diet associates with systemic immune activation and inflammation in double humanized-BLT mice"

### Sheet: HFD vs. LFD
	pvals	pvalsBon	pvalsFDR	LFD	HFD	Change
k__Bacteria; p__Verrucomicrobia	0.0010816	0.00432641	0.00432641	0.159395	0.272869	0.113474
k__Bacteria; p__Verrucomicrobia; c__Verrucomicrobiae	0.0010816	0.00865282	0.00865282	0.159395	0.272869	0.113474
k__Bacteria; p__Verrucomicrobia; c__Verrucomicrobiae; o__Verrucomicrobiales	0.0010816	0.00865282	0.00865282	0.159395	0.272869	0.113474
k__Bacteria; p__Verrucomicrobia; c__Verrucomicrobiae; o__Verrucomicrobiales; f__Verrucomicrobiaceae	0.0010816	0.0183872	0.00367745	0.159395	0.272869	0.113474
k__Bacteria; p__Verrucomicrobia; c__Verrucomicrobiae; o__Verrucomicrobiales; f__Verrucomicrobiaceae; g__Akkermansia	0.0010816	0.0281217	0.00281217	0.15939	0.272862	0.113473
k__Bacteria; p__Verrucomicrobia; c__Verrucomicrobiae; o__Verrucomicrobiales; f__Verrucomicrobiaceae; g__Akkermansia; s__muciniphila	0.0010816	0.0292033	0.00292033	0.15939	0.272862	0.113473
k__Bacteria; p__Firmicutes; c__Clostridia; o__Clostridiales; f__Lachnospiraceae	0.000595247	0.0101192	0.0025298	0.127552	0.1624	0.0348483
k__Bacteria; p__Firmicutes; c__Clostridia; o__Clostridiales; f__Lachnospiraceae;	4.01053e-09	1.04274e-07	1.04274e-07	0.0211718	0.0494918	0.02832
k__Bacteria; p__Firmicutes; c__Clostridia; o__Clostridiales; f__Lachnospiraceae; ;	4.01053e-09	1.08284e-07	1.08284e-07	0.0211718	0.0494918	0.02832
k__Bacteria; p__Firmicutes; c__Clostridia; o__Clostridiales; f__Lachnospiraceae; g__Dorea	4.27798e-05	0.00111228	0.000139034	0.0148474	0.0347288	0.0198813
k__Bacteria; p__Firmicutes; c__Clostridia; o__Clostridiales; f__Lachnospiraceae; g__Dorea; s__	4.27798e-05	0.00115506	0.000144382	0.0148474	0.0347288	0.0198813
k__Bacteria; p__Firmicutes; c__Erysipelotrichi; o__Erysipelotrichales; f__Erysipelotrichaceae; g__Coprobacillus	1.41751e-05	0.000368552	5.26503e-05	0.0127042	0.0292275	0.0165233
k__Bacteria; p__Firmicutes; c__Erysipelotrichi; o__Erysipelotrichales; f__Erysipelotrichaceae; g__Coprobacillus;	3.355e-05	0.00090585	0.000129407	0.0112865	0.027163	0.0158765
k__Bacteria; p__Bacteroidetes; c__Bacteroidia; o__Bacteroidales; f__Bacteroidaceae; g__Bacteroides; s__fragilis	0.0042247	0.114067	0.00760446	0.019444	0.0346652	0.0152212
k__Bacteria; p__Firmicutes; c__Bacilli; o__Lactobacillales; f__Streptococcaceae; g__Lactococcus; s__	0.394467	10.6506	0.426025	0.160863	0.172557	0.0116947
k__Bacteria; p__Firmicutes; c__Bacilli; o__Lactobacillales; f__Streptococcaceae; g__Lactococcus	0.394467	10.2561	0.427339	0.160879	0.17257	0.0116908
k__Bacteria; p__Firmicutes; c__Bacilli; o__Lactobacillales; f__Streptococcaceae	0.406871	6.9168	0.494057	0.161594	0.173244	0.0116497
k__Bacteria; p__Firmicutes; c__Erysipelotrichi; o__Erysipelotrichales; f__Erysipelotrichaceae;	5.51951e-08	1.43507e-06	3.58768e-07	0.0030736	0.0126159	0.00954233
k__Bacteria; p__Firmicutes; c__Erysipelotrichi; o__Erysipelotrichales; f__Erysipelotrichaceae; ;	5.51951e-08	1.49027e-06	3.72567e-07	0.0030736	0.0126159	0.00954233
k__Bacteria; p__Proteobacteria; c__Gammaproteobacteria	0.178716	1.42973	0.285946	0.00872238	0.0140389	0.0053165
k__Bacteria; p__Proteobacteria; c__Gammaproteobacteria; o__Enterobacteriales	0.363691	2.90953	0.484922	0.00809105	0.0131305	0.00503943
k__Bacteria; p__Proteobacteria; c__Gammaproteobacteria; o__Enterobacteriales; f__Enterobacteriaceae	0.363691	6.18275	0.475596	0.00809105	0.0131305	0.00503943
k__Bacteria; p__Firmicutes; c__Erysipelotrichi	0.595532	4.76426	0.595532	0.059578	0.0642676	0.00468956
k__Bacteria; p__Firmicutes; c__Erysipelotrichi; o__Erysipelotrichales	0.595532	4.76426	0.595532	0.059578	0.0642676	0.00468956
k__Bacteria; p__Firmicutes; c__Erysipelotrichi; o__Erysipelotrichales; f__Erysipelotrichaceae	0.595532	10.124	0.632753	0.059578	0.0642676	0.00468956
k__Bacteria; p__Firmicutes; c__Clostridia; o__Clostridiales; f__Lachnospiraceae; g__Coprococcus	0.00374429	0.0973516	0.00748858	0.00552694	0.0101639	0.00463695
k__Bacteria; p__Firmicutes; c__Clostridia; o__Clostridiales; f__Lachnospiraceae; g__Coprococcus; s__	0.00374429	0.101096	0.00722113	0.00552694	0.0101575	0.0046306
k__Bacteria; p__Firmicutes; c__Clostridia; o__Clostridiales; f__Lachnospiraceae; g__Clostridium	0.0396473	1.03083	0.0542542	0.00954201	0.0121713	0.00262926
k__Bacteria; p__Firmicutes; c__Clostridia; o__Clostridiales; f__Lachnospiraceae; g__Blautia	0.442105	11.4947	0.45979	0.0172122	0.0196417	0.00242956
k__Bacteria; p__Firmicutes; c__Clostridia; o__Clostridiales; f__Veillonellaceae; g__Phascolarctobacterium	0.942687	24.5099	0.942687	0.0415019	0.0426883	0.00118644
k__Bacteria; p__Firmicutes; c__Clostridia; o__Clostridiales; f__Veillonellaceae; g__Phascolarctobacterium; s__	0.942687	25.4526	0.942687	0.0415019	0.0426883	0.00118644
k__Bacteria; p__Firmicutes; c__Clostridia; o__Clostridiales; f__Veillonellaceae	0.964711	16.4001	0.964711	0.0416182	0.0427074	0.0010892
k__Bacteria; p__Proteobacteria	0.614815	2.45926	0.614815	0.0345129	0.0353132	0.000800244
k__Bacteria; p__Proteobacteria; c__Deltaproteobacteria; o__Desulfovibrionales; f__Desulfovibrionaceae; g__Bilophila	0.293276	7.62516	0.363103	0.0108933	0.0115868	0.000693555
k__Bacteria; p__Proteobacteria; c__Deltaproteobacteria; o__Desulfovibrionales; f__Desulfovibrionaceae; g__Bilophila; s__	0.293276	7.91844	0.34428	0.0108933	0.0115868	0.000693555
k__Bacteria; p__Proteobacteria; c__Deltaproteobacteria	0.472109	3.77687	0.539553	0.0116409	0.012076	0.00043506
k__Bacteria; p__Proteobacteria; c__Deltaproteobacteria; o__Desulfovibrionales	0.472109	3.77687	0.539553	0.0116409	0.012076	0.00043506
k__Bacteria; p__Proteobacteria; c__Deltaproteobacteria; o__Desulfovibrionales; f__Desulfovibrionaceae	0.472109	8.02585	0.535057	0.0116409	0.012076	0.00043506
k__Bacteria; p__Firmicutes; c__Clostridia; o__Clostridiales; f__Lachnospiraceae; g__Blautia; s__producta	0.925102	24.9777	0.960682	0.01719	0.0167387	-0.000451349
k__Bacteria; p__Bacteroidetes; c__Bacteroidia; o__Bacteroidales; f__Bacteroidaceae; g__Bacteroides; s__ovatus	0.0607895	1.64132	0.0781579	0.012084	0.00859484	-0.00348911
k__Bacteria; p__Firmicutes; c__Clostridia; o__Clostridiales; f__Lachnospiraceae; g__[Ruminococcus]; s__gnavus	0.0181985	0.491359	0.025861	0.0157003	0.0119743	-0.00372595
k__Bacteria; p__Firmicutes; c__Clostridia; o__Clostridiales; f__Ruminococcaceae; g__Oscillospira	0.29852	7.76153	0.352797	0.0320651	0.027938	-0.00412713
k__Bacteria; p__Firmicutes; c__Clostridia; o__Clostridiales; f__Ruminococcaceae; g__Oscillospira; s__	0.29852	8.06005	0.335836	0.0320651	0.027938	-0.00412713
k__Bacteria; p__Firmicutes; c__Clostridia; o__Clostridiales; f__Ruminococcaceae; g__Ruminococcus	0.00568951	0.147927	0.0105662	0.013989	0.00929361	-0.00469543
k__Bacteria; p__Firmicutes; c__Clostridia; o__Clostridiales; f__Ruminococcaceae; g__Ruminococcus; s__	0.00540167	0.145845	0.00911531	0.0139669	0.0092682	-0.00469868
k__Bacteria; p__Firmicutes; c__Clostridia; o__Clostridiales; f__Lachnospiraceae; g__[Ruminococcus]	0.0111343	0.289492	0.0180933	0.0170626	0.0123301	-0.00473256
k__Bacteria; p__Proteobacteria; c__Betaproteobacteria	0.0360931	0.288745	0.0962482	0.0141275	0.0091348	-0.00499269
k__Bacteria; p__Proteobacteria; c__Betaproteobacteria; o__Burkholderiales	0.0351146	0.280917	0.0936389	0.0141275	0.00912209	-0.00500539
k__Bacteria; p__Proteobacteria; c__Betaproteobacteria; o__Burkholderiales; f__Alcaligenaceae	0.0351146	0.596948	0.0596948	0.0141275	0.00912209	-0.00500539
k__Bacteria; p__Proteobacteria; c__Betaproteobacteria; o__Burkholderiales; f__Alcaligenaceae; g__Sutterella	0.0351146	0.912979	0.050721	0.0141275	0.00912209	-0.00500539
k__Bacteria; p__Proteobacteria; c__Betaproteobacteria; o__Burkholderiales; f__Alcaligenaceae; g__Sutterella; s__	0.0351146	0.948093	0.0474047	0.0141275	0.00912209	-0.00500539
k__Bacteria; p__Firmicutes; c__Clostridia; o__Clostridiales; f__Clostridiaceae	0.00745788	0.126784	0.015848	0.0103727	0.00451658	-0.00585613
k__Bacteria; p__Firmicutes; c__Clostridia; o__Clostridiales; f__Clostridiaceae; g__SMB53	0.00745788	0.193905	0.012927	0.0103727	0.00451658	-0.00585613
k__Bacteria; p__Firmicutes; c__Clostridia; o__Clostridiales; f__Clostridiaceae; g__SMB53; s__	0.00745788	0.201363	0.0111868	0.0103727	0.00451658	-0.00585613
k__Bacteria; p__Firmicutes; c__Clostridia; o__Clostridiales; f__Eubacteriaceae; g__Pseudoramibacter_Eubacterium	4.41548e-06	0.000114802	1.91337e-05	0.0112754	0.00459916	-0.00667624
k__Bacteria; p__Firmicutes; c__Clostridia; o__Clostridiales; f__Eubacteriaceae; g__Pseudoramibacter_Eubacterium; s__	4.41548e-06	0.000119218	1.98697e-05	0.0112754	0.00459916	-0.00667624
k__Bacteria; p__Firmicutes; c__Clostridia; o__Clostridiales; f__Eubacteriaceae	1.81639e-06	3.08786e-05	1.54393e-05	0.0118126	0.00477068	-0.00704192
k__Bacteria; p__Firmicutes; c__Bacilli; o__Lactobacillales; f__Enterococcaceae; g__Enterococcus; s__	0.00281884	0.0761087	0.00585452	0.0185634	0.0104688	-0.00809463
k__Bacteria; p__Firmicutes; c__Bacilli; o__Lactobacillales; f__Enterococcaceae; g__Enterococcus	0.00266979	0.0694145	0.00578454	0.0185801	0.0104688	-0.00811124
k__Bacteria; p__Firmicutes; c__Bacilli; o__Lactobacillales; f__Enterococcaceae	0.00276952	0.0470818	0.00672598	0.0186853	0.0105133	-0.008172
k__Bacteria; p__Bacteroidetes; c__Bacteroidia; o__Bacteroidales; f__Porphyromonadaceae	0.01408	0.239361	0.0265956	0.0335715	0.0248317	-0.00873981
k__Bacteria; p__Bacteroidetes; c__Bacteroidia; o__Bacteroidales; f__Porphyromonadaceae; g__Parabacteroides	0.01408	0.366081	0.0215342	0.0335715	0.0248317	-0.00873981
k__Bacteria; p__Bacteroidetes; c__Bacteroidia; o__Bacteroidales; f__Porphyromonadaceae; g__Parabacteroides; s__distasonis	0.00133959	0.0361688	0.00328807	0.0306197	0.0202579	-0.0103618
k__Bacteria; p__Bacteroidetes; c__Bacteroidia; o__Bacteroidales; f__Bacteroidaceae	0.358665	6.0973	0.508108	0.110472	0.0978275	-0.0126449
k__Bacteria; p__Bacteroidetes; c__Bacteroidia; o__Bacteroidales; f__Bacteroidaceae; g__Bacteroides	0.358665	9.32528	0.405447	0.110472	0.0978275	-0.0126449
k__Bacteria; p__Firmicutes; c__Clostridia; o__Clostridiales; f__Ruminococcaceae;	5.16767e-05	0.00134359	0.000149288	0.0352606	0.0191145	-0.0161461
k__Bacteria; p__Firmicutes; c__Clostridia; o__Clostridiales; f__Ruminococcaceae; ;	5.16767e-05	0.00139527	0.00015503	0.0352606	0.0191145	-0.0161461
k__Bacteria; p__Firmicutes; c__Clostridia; o__Clostridiales; f__Lachnospiraceae; g__	6.46742e-07	1.68153e-05	3.36306e-06	0.0410035	0.0224495	-0.018554
k__Bacteria; p__Firmicutes; c__Clostridia; o__Clostridiales; f__Lachnospiraceae; g__; s__	6.46742e-07	1.7462e-05	3.49241e-06	0.0410035	0.0224495	-0.018554
k__Bacteria; p__Firmicutes; c__Clostridia; o__Clostridiales;	0.00226428	0.0384927	0.00641546	0.0300382	0.010653	-0.0193852
k__Bacteria; p__Firmicutes; c__Clostridia; o__Clostridiales; ;	0.00226428	0.0588713	0.00535193	0.0300382	0.010653	-0.0193852
k__Bacteria; p__Firmicutes; c__Clostridia; o__Clostridiales; ; ;	0.00226428	0.0611355	0.00509463	0.0300382	0.010653	-0.0193852
k__Bacteria; p__Bacteroidetes; c__Bacteroidia; o__Bacteroidales; f__Bacteroidaceae; g__Bacteroides; s__	0.00685336	0.185041	0.0108847	0.0705544	0.0467285	-0.0238259
k__Bacteria; p__Firmicutes; c__Clostridia; o__Clostridiales; f__Ruminococcaceae	0.000494341	0.00840379	0.00280126	0.0832309	0.0588235	-0.0244074
k__Bacteria; p__Firmicutes; c__Erysipelotrichi; o__Erysipelotrichales; f__Erysipelotrichaceae; g__[Eubacterium]; s__dolichum	2.73267e-08	7.37821e-07	3.68911e-07	0.0361799	0.0108182	-0.0253617
k__Bacteria; p__Firmicutes; c__Erysipelotrichi; o__Erysipelotrichales; f__Erysipelotrichaceae; g__[Eubacterium]	2.4834e-08	6.45685e-07	3.22842e-07	0.0361854	0.0108182	-0.0253672
k__Bacteria; p__Bacteroidetes; c__Bacteroidia	0.0672143	0.537714	0.134429	0.162796	0.135726	-0.0270695
k__Bacteria; p__Bacteroidetes; c__Bacteroidia; o__Bacteroidales	0.0672143	0.537714	0.134429	0.162796	0.135726	-0.0270695
k__Bacteria; p__Bacteroidetes	0.0672143	0.268857	0.089619	0.162807	0.135732	-0.0270742
k__Bacteria; p__Firmicutes; c__Clostridia; o__Clostridiales; f__	4.52488e-08	7.69229e-07	7.69229e-07	0.0353159	0.00488502	-0.0304309
k__Bacteria; p__Firmicutes; c__Clostridia; o__Clostridiales; f__; g__	4.52488e-08	1.17647e-06	3.92156e-07	0.0353159	0.00488502	-0.0304309
k__Bacteria; p__Firmicutes; c__Clostridia; o__Clostridiales; f__; g__; s__	4.52488e-08	1.22172e-06	4.07239e-07	0.0353159	0.00488502	-0.0304309
k__Bacteria; p__Firmicutes; c__Bacilli	0.295999	2.36799	0.394665	0.221438	0.189296	-0.0321415
k__Bacteria; p__Firmicutes; c__Bacilli; o__Lactobacillales	0.285895	2.28716	0.457432	0.21904	0.186488	-0.0325513
k__Bacteria; p__Firmicutes; c__Bacilli; o__Lactobacillales; f__Lactobacillaceae; g__Lactobacillus	0.195636	5.08653	0.254326	0.0385945	0.00266167	-0.0359328
k__Bacteria; p__Firmicutes; c__Bacilli; o__Lactobacillales; f__Lactobacillaceae	0.195636	3.32581	0.302346	0.0386554	0.00266167	-0.0359937
k__Bacteria; p__Firmicutes; c__Bacilli; o__Lactobacillales; f__Lactobacillaceae; g__Lactobacillus; s__	0.0652953	1.76297	0.0801351	0.0385557	0.0018295	-0.0367262
k__Bacteria; p__Firmicutes; c__Clostridia	0.00696869	0.0557495	0.0278747	0.352235	0.292593	-0.0596415
k__Bacteria; p__Firmicutes; c__Clostridia; o__Clostridiales	0.00696869	0.0557495	0.0278747	0.352235	0.292593	-0.0596415
k__Bacteria; p__Firmicutes	0.0149773	0.0599093	0.0299547	0.633361	0.546246	-0.0871153

### Sheet: HFD vs. Post FMT
	pvals	pvalsBon	pvalsFDR	Post-FMT	HFD	Change
k__Bacteria; p__Firmicutes; c__Bacilli; o__Lactobacillales; f__Streptococcaceae	8.84361e-09	1.32654e-07	1.32654e-07	0	0.173244	0.173244
k__Bacteria; p__Firmicutes; c__Bacilli; o__Lactobacillales; f__Streptococcaceae; g__Lactococcus	8.83615e-09	2.12068e-07	2.12068e-07	0	0.17257	0.17257
k__Bacteria; p__Firmicutes; c__Bacilli; o__Lactobacillales; f__Streptococcaceae; g__Lactococcus; s__	8.83615e-09	2.82757e-07	1.41378e-07	0	0.172557	0.172557
k__Bacteria; p__Firmicutes; c__Bacilli; o__Lactobacillales	5.04643e-08	4.54179e-07	2.27089e-07	0.018183	0.186488	0.168305
k__Bacteria; p__Firmicutes; c__Bacilli	2.65684e-05	0.000212548	0.000106274	0.0745815	0.189296	0.114715
k__Bacteria; p__Firmicutes	0.338732	1.35493	0.387122	0.50841	0.546246	0.0378359
k__Bacteria; p__Bacteroidetes; c__Bacteroidia; o__Bacteroidales; f__Bacteroidaceae; g__Bacteroides; s__fragilis	1.79288e-07	5.73721e-06	7.17151e-07	1.34989e-05	0.0346652	0.0346517
k__Bacteria; p__Firmicutes; c__Clostridia; o__Clostridiales; f__Lachnospiraceae; g__Dorea	8.96024e-06	0.000215046	4.30092e-05	0.00834233	0.0347288	0.0263864
k__Bacteria; p__Firmicutes; c__Clostridia; o__Clostridiales; f__Lachnospiraceae; g__Dorea; s__	8.96024e-06	0.000286728	2.3894e-05	0.00834233	0.0347288	0.0263864
k__Bacteria; p__Verrucomicrobia; c__Verrucomicrobiae; o__Verrucomicrobiales; f__Verrucomicrobiaceae; g__Akkermansia	0.338732	8.12957	0.427872	0.248664	0.272862	0.0241988
k__Bacteria; p__Verrucomicrobia; c__Verrucomicrobiae; o__Verrucomicrobiales; f__Verrucomicrobiaceae; g__Akkermansia; s__muciniphila	0.338732	10.8394	0.361314	0.248664	0.272862	0.0241988
k__Bacteria; p__Verrucomicrobia	0.338732	1.35493	0.387122	0.248677	0.272869	0.0241917
k__Bacteria; p__Verrucomicrobia; c__Verrucomicrobiae	0.338732	2.70986	0.338732	0.248677	0.272869	0.0241917
k__Bacteria; p__Verrucomicrobia; c__Verrucomicrobiae; o__Verrucomicrobiales	0.338732	3.04859	0.338732	0.248677	0.272869	0.0241917
k__Bacteria; p__Verrucomicrobia; c__Verrucomicrobiae; o__Verrucomicrobiales; f__Verrucomicrobiaceae	0.338732	5.08098	0.390844	0.248677	0.272869	0.0241917
k__Bacteria; p__Firmicutes; c__Erysipelotrichi; o__Erysipelotrichales; f__Erysipelotrichaceae; g__Coprobacillus;	2.46992e-06	7.90375e-05	7.18523e-06	0.00442765	0.027163	0.0227354
k__Bacteria; p__Firmicutes; c__Clostridia; o__Clostridiales; f__Lachnospiraceae;	0.000319914	0.00767794	0.000959742	0.0297651	0.0494918	0.0197267
k__Bacteria; p__Firmicutes; c__Clostridia; o__Clostridiales; f__Lachnospiraceae; ;	0.000319914	0.0102372	0.000682483	0.0297651	0.0494918	0.0197267
k__Bacteria; p__Firmicutes; c__Clostridia; o__Clostridiales; f__Ruminococcaceae; g__Oscillospira	9.59135e-05	0.00230192	0.000383654	0.01223	0.027938	0.015708
k__Bacteria; p__Firmicutes; c__Clostridia; o__Clostridiales; f__Ruminococcaceae; g__Oscillospira; s__	9.59135e-05	0.00306923	0.000236095	0.01223	0.027938	0.015708
k__Bacteria; p__Proteobacteria; c__Gammaproteobacteria	3.60677e-06	2.88542e-05	2.88542e-05	0.00102592	0.0140389	0.013013
k__Bacteria; p__Proteobacteria	0.128927	0.515709	0.257855	0.0223272	0.0353132	0.012986
k__Bacteria; p__Proteobacteria; c__Gammaproteobacteria; o__Enterobacteriales	3.78478e-05	0.000340631	0.000113544	0.00087743	0.0131305	0.012253
k__Bacteria; p__Proteobacteria; c__Gammaproteobacteria; o__Enterobacteriales; f__Enterobacteriaceae	3.78478e-05	0.000567718	0.000141929	0.00087743	0.0131305	0.012253
k__Bacteria; p__Firmicutes; c__Clostridia; o__Clostridiales; f__Veillonellaceae	0.0129344	0.194016	0.0215573	0.0329914	0.0427074	0.00971605
k__Bacteria; p__Firmicutes; c__Clostridia; o__Clostridiales; f__Veillonellaceae; g__Phascolarctobacterium	0.0129344	0.310425	0.0238789	0.0329779	0.0426883	0.00971049
k__Bacteria; p__Firmicutes; c__Clostridia; o__Clostridiales; f__Veillonellaceae; g__Phascolarctobacterium; s__	0.0129344	0.4139	0.0197095	0.0329779	0.0426883	0.00971049
k__Bacteria; p__Firmicutes; c__Bacilli; o__Lactobacillales; f__Enterococcaceae	0.00343249	0.0514873	0.00735534	0.00151188	0.0105133	0.0090014
k__Bacteria; p__Firmicutes; c__Bacilli; o__Lactobacillales; f__Enterococcaceae; g__Enterococcus; s__	0.00378747	0.121199	0.00637889	0.00149838	0.0104688	0.00897043
k__Bacteria; p__Firmicutes; c__Bacilli; o__Lactobacillales; f__Enterococcaceae; g__Enterococcus	0.00391592	0.0939821	0.00939821	0.00151188	0.0104688	0.00895693
k__Bacteria; p__Proteobacteria; c__Deltaproteobacteria	0.000230851	0.00184681	0.000461702	0.00573704	0.012076	0.00633893
k__Bacteria; p__Proteobacteria; c__Deltaproteobacteria; o__Desulfovibrionales	0.000230851	0.00207766	0.000415532	0.00573704	0.012076	0.00633893
k__Bacteria; p__Proteobacteria; c__Deltaproteobacteria; o__Desulfovibrionales; f__Desulfovibrionaceae	0.000230851	0.00346276	0.000692553	0.00573704	0.012076	0.00633893
k__Bacteria; p__Proteobacteria; c__Deltaproteobacteria; o__Desulfovibrionales; f__Desulfovibrionaceae; g__Bilophila	0.000330972	0.00794332	0.000882591	0.00566955	0.0115868	0.00591729
k__Bacteria; p__Proteobacteria; c__Deltaproteobacteria; o__Desulfovibrionales; f__Desulfovibrionaceae; g__Bilophila; s__	0.000330972	0.0105911	0.000661943	0.00566955	0.0115868	0.00591729
k__Bacteria; p__Firmicutes; c__Clostridia; o__Clostridiales; f__Ruminococcaceae;	0.677377	16.257	0.774145	0.0135934	0.0191145	0.00552106
k__Bacteria; p__Firmicutes; c__Clostridia; o__Clostridiales; f__Ruminococcaceae; ;	0.677377	21.6761	0.677377	0.0135934	0.0191145	0.00552106
k__Bacteria; p__Firmicutes; c__Clostridia; o__Clostridiales; f__Lachnospiraceae; g__[Ruminococcus]; s__gnavus	0.15418	4.93377	0.205574	0.00774838	0.0119743	0.00422596
k__Bacteria; p__Bacteroidetes; c__Bacteroidia; o__Bacteroidales; f__Porphyromonadaceae; g__Parabacteroides; s__distasonis	0.308067	9.85815	0.352077	0.0162122	0.0202579	0.00404571
k__Bacteria; p__Firmicutes; c__Clostridia; o__Clostridiales; f__Lachnospiraceae; g__Coprococcus; s__	0.163271	5.22469	0.208987	0.00642549	0.0101575	0.00373205
k__Bacteria; p__Bacteroidetes; c__Bacteroidia; o__Bacteroidales; f__Porphyromonadaceae	0.802885	12.0433	0.802885	0.0219762	0.0248317	0.00285542
k__Bacteria; p__Bacteroidetes; c__Bacteroidia; o__Bacteroidales; f__Porphyromonadaceae; g__Parabacteroides	0.802885	19.2692	0.837793	0.0219762	0.0248317	0.00285542
k__Bacteria; p__Firmicutes; c__Clostridia; o__Clostridiales; f__Lachnospiraceae; g__Coprococcus	0.343776	8.25063	0.412532	0.0075054	0.0101639	0.00265849
k__Bacteria; p__Firmicutes; c__Erysipelotrichi; o__Erysipelotrichales; f__Erysipelotrichaceae;	0.338593	8.12622	0.451457	0.0106776	0.0126159	0.00193829
k__Bacteria; p__Firmicutes; c__Erysipelotrichi; o__Erysipelotrichales; f__Erysipelotrichaceae; ;	0.338593	10.835	0.37362	0.0106776	0.0126159	0.00193829
k__Bacteria; p__Firmicutes; c__Clostridia; o__Clostridiales;	0.136665	2.04997	0.186361	0.00969222	0.010653	0.000960805
k__Bacteria; p__Firmicutes; c__Clostridia; o__Clostridiales; ;	0.136665	3.27995	0.218664	0.00969222	0.010653	0.000960805
k__Bacteria; p__Firmicutes; c__Clostridia; o__Clostridiales; ; ;	0.136665	4.37327	0.190142	0.00969222	0.010653	0.000960805
k__Bacteria; p__Firmicutes; c__Clostridia; o__Clostridiales; f__Lachnospiraceae; g__[Ruminococcus]	0.827111	19.8507	0.827111	0.012014	0.0123301	0.000316034
k__Bacteria; p__Firmicutes; c__Clostridia; o__Clostridiales; f__Lachnospiraceae; g__Clostridium	0.739258	17.7422	0.806463	0.0132694	0.0121713	-0.00109818
k__Bacteria; p__Firmicutes; c__Clostridia; o__Clostridiales; f__Ruminococcaceae	0.567336	8.51004	0.60786	0.0612446	0.0588235	-0.00242107
k__Bacteria; p__Firmicutes; c__Erysipelotrichi; o__Erysipelotrichales; f__Erysipelotrichaceae; g__[Eubacterium]; s__dolichum	0.624904	19.9969	0.645062	0.0136204	0.0108182	-0.00280222
k__Bacteria; p__Firmicutes; c__Clostridia; o__Clostridiales; f__Lachnospiraceae; g__Clostridium; s__citroniae	0.111526	3.56883	0.162219	0.0131749	0.00900775	-0.0041672
k__Bacteria; p__Proteobacteria; c__Betaproteobacteria; o__Burkholderiales	0.0108276	0.0974482	0.0162414	0.0154968	0.00912209	-0.00637467
k__Bacteria; p__Proteobacteria; c__Betaproteobacteria; o__Burkholderiales; f__Alcaligenaceae	0.0108276	0.162414	0.0203017	0.0154968	0.00912209	-0.00637467
k__Bacteria; p__Proteobacteria; c__Betaproteobacteria; o__Burkholderiales; f__Alcaligenaceae; g__Sutterella	0.0108276	0.259862	0.0216552	0.0154968	0.00912209	-0.00637467
k__Bacteria; p__Proteobacteria; c__Betaproteobacteria; o__Burkholderiales; f__Alcaligenaceae; g__Sutterella; s__	0.0108276	0.346482	0.0173241	0.0154968	0.00912209	-0.00637467
k__Bacteria; p__Proteobacteria; c__Betaproteobacteria	0.0108295	0.0866358	0.0173272	0.0155238	0.0091348	-0.00638896
k__Bacteria; p__Firmicutes; c__Erysipelotrichi; o__Erysipelotrichales; f__Erysipelotrichaceae; g__Coprobacillus	0.0770857	1.85006	0.132147	0.0362311	0.0292275	-0.00700356
k__Bacteria; p__Bacteroidetes; c__Bacteroidia; o__Bacteroidales; f__Bacteroidaceae; g__Bacteroides; s__ovatus	0.00109036	0.0348914	0.00205244	0.0156317	0.00859484	-0.00703691
k__Bacteria; p__Firmicutes; c__Clostridia; o__Clostridiales; f__Lachnospiraceae; g__	0.303145	7.27549	0.42797	0.0304131	0.0224495	-0.00796357
k__Bacteria; p__Firmicutes; c__Clostridia; o__Clostridiales; f__Lachnospiraceae; g__; s__	0.303145	9.70065	0.359283	0.0304131	0.0224495	-0.00796357
k__Bacteria; p__Firmicutes; c__Bacilli; o__Lactobacillales; f__Lactobacillaceae; g__Lactobacillus; s__	0.294931	9.43779	0.362992	0.0148758	0.0018295	-0.0130463
k__Bacteria; p__Firmicutes; c__Bacilli; o__Lactobacillales; f__Lactobacillaceae	0.280773	4.21159	0.350966	0.0166712	0.00266167	-0.0140095
k__Bacteria; p__Firmicutes; c__Bacilli; o__Lactobacillales; f__Lactobacillaceae; g__Lactobacillus	0.280773	6.73854	0.421159	0.0166712	0.00266167	-0.0140095
k__Bacteria; p__Firmicutes; c__Clostridia; o__Clostridiales; f__Lachnospiraceae; g__Blautia; s__producta	0.0020074	0.0642369	0.00356872	0.0319924	0.0167387	-0.0152538
k__Bacteria; p__Bacteroidetes; c__Bacteroidia; o__Bacteroidales; f__Bacteroidaceae; g__Bacteroides; s__uniformis	1.35169e-08	4.32542e-07	1.44181e-07	0.0184935	0.000908398	-0.0175851
k__Bacteria; p__Firmicutes; c__Clostridia; o__Clostridiales; f__Lachnospiraceae; g__Blautia; s__obeum	4.18148e-07	1.33808e-05	1.33808e-06	0.0190335	0	-0.0190335
k__Bacteria; p__Firmicutes; c__Erysipelotrichi; o__Erysipelotrichales; f__Erysipelotrichaceae; g__[Eubacterium]; s__biforme	4.05799e-10	1.29856e-08	1.29856e-08	0.0190605	0	-0.0190605
k__Bacteria; p__Firmicutes; c__Erysipelotrichi	0.100362	0.802895	0.114699	0.0842873	0.0642676	-0.0200197
k__Bacteria; p__Firmicutes; c__Erysipelotrichi; o__Erysipelotrichales	0.100362	0.903257	0.112907	0.0842873	0.0642676	-0.0200197
k__Bacteria; p__Firmicutes; c__Erysipelotrichi; o__Erysipelotrichales; f__Erysipelotrichaceae	0.100362	1.50543	0.150543	0.0842873	0.0642676	-0.0200197
k__Bacteria; p__Firmicutes; c__Clostridia; o__Clostridiales; f__Ruminococcaceae; g__Ruminococcus; s__bromii	2.57376e-08	8.23603e-07	1.64721e-07	0.0208963	1.27049e-05	-0.0208836
k__Bacteria; p__Firmicutes; c__Erysipelotrichi; o__Erysipelotrichales; f__Erysipelotrichaceae; g__[Eubacterium]	0.000140769	0.00337847	0.000482638	0.0326809	0.0108182	-0.0218627
k__Bacteria; p__Firmicutes; c__Clostridia; o__Clostridiales; f__Ruminococcaceae; g__Ruminococcus	0.00683563	0.164055	0.0149141	0.0334773	0.00929361	-0.0241837
k__Bacteria; p__Firmicutes; c__Erysipelotrichi; o__Erysipelotrichales; f__Erysipelotrichaceae; g__Coprobacillus; s__	3.7889e-08	1.21245e-06	1.73207e-07	0.0318035	0.00205819	-0.0297453
k__Bacteria; p__Bacteroidetes; c__Bacteroidia; o__Bacteroidales; f__Bacteroidaceae; g__Bacteroides; s__	0.000100583	0.00321866	0.000229904	0.0914147	0.0467285	-0.0446862
k__Bacteria; p__Bacteroidetes; c__Bacteroidia; o__Bacteroidales; f__Bacteroidaceae; g__Bacteroides;	1.54312e-08	4.93798e-07	1.23449e-07	0.0521193	0.00134036	-0.050779
k__Bacteria; p__Firmicutes; c__Bacilli; o__Turicibacterales	3.26838e-08	2.94154e-07	2.94154e-07	0.0561555	8.25816e-05	-0.0560729
k__Bacteria; p__Firmicutes; c__Bacilli; o__Turicibacterales; f__Turicibacteraceae	3.26838e-08	4.90257e-07	2.45128e-07	0.0561555	8.25816e-05	-0.0560729
k__Bacteria; p__Firmicutes; c__Bacilli; o__Turicibacterales; f__Turicibacteraceae; g__Turicibacter	3.26838e-08	7.84411e-07	2.6147e-07	0.0561555	8.25816e-05	-0.0560729
k__Bacteria; p__Firmicutes; c__Bacilli; o__Turicibacterales; f__Turicibacteraceae; g__Turicibacter; s__	3.26838e-08	1.04588e-06	1.74314e-07	0.0561555	8.25816e-05	-0.0560729
k__Bacteria; p__Firmicutes; c__Clostridia	0.0111683	0.0893466	0.0148911	0.34942	0.292593	-0.0568265
k__Bacteria; p__Firmicutes; c__Clostridia; o__Clostridiales	0.0111683	0.100515	0.0143593	0.34942	0.292593	-0.0568265
k__Bacteria; p__Firmicutes; c__Clostridia; o__Clostridiales; f__Lachnospiraceae; g__Blautia; s__	3.79142e-07	1.21325e-05	1.34806e-06	0.0601782	0.00252827	-0.0576499
k__Bacteria; p__Firmicutes; c__Clostridia; o__Clostridiales; f__Lachnospiraceae	0.00101633	0.0152449	0.00254082	0.22257	0.1624	-0.0601702
k__Bacteria; p__Bacteroidetes	0.000129827	0.000519306	0.000519306	0.213175	0.135732	-0.0774425
k__Bacteria; p__Bacteroidetes; c__Bacteroidia	0.000129827	0.00103861	0.000346204	0.213175	0.135726	-0.0774489
k__Bacteria; p__Bacteroidetes; c__Bacteroidia; o__Bacteroidales	0.000129827	0.00116844	0.00029211	0.213175	0.135726	-0.0774489
k__Bacteria; p__Bacteroidetes; c__Bacteroidia; o__Bacteroidales; f__Bacteroidaceae	1.39866e-06	2.09799e-05	6.9933e-06	0.180791	0.0978275	-0.0829636
k__Bacteria; p__Bacteroidetes; c__Bacteroidia; o__Bacteroidales; f__Bacteroidaceae; g__Bacteroides	1.39866e-06	3.35678e-05	8.39195e-06	0.180791	0.0978275	-0.0829636
k__Bacteria; p__Firmicutes; c__Clostridia; o__Clostridiales; f__Lachnospiraceae; g__Blautia	1.53929e-08	3.69429e-07	1.84715e-07	0.116901	0.0196417	-0.0972589

### Sheet: LFD vs. Post-FMT
	pvals	pvalsBon	pvalsFDR	Post-FMT	LFD	Change
k__Bacteria; p__Firmicutes; c__Bacilli; o__Lactobacillales	1.95914e-08	1.56731e-07	1.56731e-07	0.018183	0.21904	0.200857
k__Bacteria; p__Firmicutes; c__Bacilli; o__Lactobacillales; f__Streptococcaceae	4.7991e-09	8.15846e-08	8.15846e-08	0	0.161594	0.161594
k__Bacteria; p__Firmicutes; c__Bacilli; o__Lactobacillales; f__Streptococcaceae; g__Lactococcus	4.79597e-09	1.24695e-07	1.24695e-07	0	0.160879	0.160879
k__Bacteria; p__Firmicutes; c__Bacilli; o__Lactobacillales; f__Streptococcaceae; g__Lactococcus; s__	4.79597e-09	1.67859e-07	4.19648e-08	0	0.160863	0.160863
k__Bacteria; p__Firmicutes; c__Bacilli	7.50419e-07	5.25293e-06	5.25293e-06	0.0745815	0.221438	0.146856
k__Bacteria; p__Firmicutes	0.00118268	0.00473073	0.00473073	0.50841	0.633361	0.124951
k__Bacteria; p__Firmicutes; c__Clostridia; o__Clostridiales; f__	3.88101e-07	6.59772e-06	3.29886e-06	0.000728942	0.0353159	0.034587
k__Bacteria; p__Firmicutes; c__Clostridia; o__Clostridiales; f__; g__	3.88101e-07	1.00906e-05	3.36354e-06	0.000728942	0.0353159	0.034587
k__Bacteria; p__Firmicutes; c__Clostridia; o__Clostridiales; f__; g__; s__	3.88101e-07	1.35835e-05	1.50928e-06	0.000728942	0.0353159	0.034587
k__Bacteria; p__Firmicutes; c__Bacilli; o__Lactobacillales; f__Lactobacillaceae; g__Lactobacillus; s__	0.594964	20.8237	0.594964	0.0148758	0.0385557	0.0236799
k__Bacteria; p__Firmicutes; c__Erysipelotrichi; o__Erysipelotrichales; f__Erysipelotrichaceae; g__[Eubacterium]; s__dolichum	0.000493404	0.0172692	0.00101583	0.0136204	0.0361799	0.0225595
k__Bacteria; p__Firmicutes; c__Clostridia; o__Clostridiales; f__Ruminococcaceae	0.00419209	0.0712655	0.0101808	0.0612446	0.0832309	0.0219863
k__Bacteria; p__Firmicutes; c__Bacilli; o__Lactobacillales; f__Lactobacillaceae	0.812727	13.8164	0.812727	0.0166712	0.0386554	0.0219842
k__Bacteria; p__Firmicutes; c__Bacilli; o__Lactobacillales; f__Lactobacillaceae; g__Lactobacillus	0.812727	21.1309	0.812727	0.0166712	0.0385945	0.0219233
k__Bacteria; p__Firmicutes; c__Clostridia; o__Clostridiales; f__Ruminococcaceae;	3.93519e-06	0.000102315	1.70525e-05	0.0135934	0.0352606	0.0216672
k__Bacteria; p__Firmicutes; c__Clostridia; o__Clostridiales; f__Ruminococcaceae; ;	3.93519e-06	0.000137732	1.14776e-05	0.0135934	0.0352606	0.0216672
k__Bacteria; p__Firmicutes; c__Clostridia; o__Clostridiales;	0.115155	1.95764	0.150588	0.00969222	0.0300382	0.020346
k__Bacteria; p__Firmicutes; c__Clostridia; o__Clostridiales; ;	0.115155	2.99403	0.142573	0.00969222	0.0300382	0.020346
k__Bacteria; p__Firmicutes; c__Clostridia; o__Clostridiales; ; ;	0.115155	4.03043	0.125951	0.00969222	0.0300382	0.020346
k__Bacteria; p__Firmicutes; c__Clostridia; o__Clostridiales; f__Ruminococcaceae; g__Oscillospira	1.02823e-05	0.00026734	3.34176e-05	0.01223	0.0320651	0.0198351
k__Bacteria; p__Firmicutes; c__Clostridia; o__Clostridiales; f__Ruminococcaceae; g__Oscillospira; s__	1.02823e-05	0.000359881	2.76832e-05	0.01223	0.0320651	0.0198351
k__Bacteria; p__Bacteroidetes; c__Bacteroidia; o__Bacteroidales; f__Bacteroidaceae; g__Bacteroides; s__fragilis	0.000553438	0.0193703	0.00107613	1.34989e-05	0.019444	0.0194305
k__Bacteria; p__Firmicutes; c__Bacilli; o__Lactobacillales; f__Enterococcaceae	8.15871e-07	1.38698e-05	3.46745e-06	0.00151188	0.0186853	0.0171734
k__Bacteria; p__Firmicutes; c__Bacilli; o__Lactobacillales; f__Enterococcaceae; g__Enterococcus	8.5666e-07	2.22732e-05	4.45463e-06	0.00151188	0.0185801	0.0170682
k__Bacteria; p__Firmicutes; c__Bacilli; o__Lactobacillales; f__Enterococcaceae; g__Enterococcus; s__	7.42542e-07	2.5989e-05	2.5989e-06	0.00149838	0.0185634	0.0170651
k__Bacteria; p__Bacteroidetes; c__Bacteroidia; o__Bacteroidales; f__Porphyromonadaceae; g__Parabacteroides; s__distasonis	0.000444878	0.0155707	0.000973172	0.0162122	0.0306197	0.0144075
k__Bacteria; p__Proteobacteria	0.0443291	0.177317	0.0443291	0.0223272	0.0345129	0.0121857
k__Bacteria; p__Bacteroidetes; c__Bacteroidia; o__Bacteroidales; f__Porphyromonadaceae	0.013344	0.226847	0.0226847	0.0219762	0.0335715	0.0115952
k__Bacteria; p__Bacteroidetes; c__Bacteroidia; o__Bacteroidales; f__Porphyromonadaceae; g__Parabacteroides	0.013344	0.346943	0.0216839	0.0219762	0.0335715	0.0115952
k__Bacteria; p__Firmicutes; c__Clostridia; o__Clostridiales; f__Lachnospiraceae; g__	0.0117242	0.304829	0.0217735	0.0304131	0.0410035	0.0105904
k__Bacteria; p__Firmicutes; c__Clostridia; o__Clostridiales; f__Lachnospiraceae; g__; s__	0.0117242	0.410347	0.0164139	0.0304131	0.0410035	0.0105904
k__Bacteria; p__Firmicutes; c__Clostridia; o__Clostridiales; f__Veillonellaceae	0.0052797	0.089755	0.0112194	0.0329914	0.0416182	0.00862685
k__Bacteria; p__Firmicutes; c__Clostridia; o__Clostridiales; f__Veillonellaceae; g__Phascolarctobacterium	0.00528217	0.137336	0.0114447	0.0329779	0.0415019	0.00852405
k__Bacteria; p__Firmicutes; c__Clostridia; o__Clostridiales; f__Veillonellaceae; g__Phascolarctobacterium; s__	0.00528217	0.184876	0.00880361	0.0329779	0.0415019	0.00852405
k__Bacteria; p__Firmicutes; c__Clostridia; o__Clostridiales; f__Ruminococcaceae; g__Ruminococcus; s__	1.77819e-05	0.000622366	4.44547e-05	0.00584503	0.0139669	0.00812185
k__Bacteria; p__Firmicutes; c__Clostridia; o__Clostridiales; f__Lachnospiraceae; g__[Ruminococcus]; s__gnavus	0.000717976	0.0251292	0.00132259	0.00774838	0.0157003	0.0079519
k__Bacteria; p__Firmicutes; c__Clostridia; o__Clostridiales; f__Clostridiaceae; g__SMB53	0.173127	4.50131	0.195709	0.00305076	0.0103727	0.00732195
k__Bacteria; p__Firmicutes; c__Clostridia; o__Clostridiales; f__Clostridiaceae; g__SMB53; s__	0.173127	6.05946	0.18362	0.00305076	0.0103727	0.00732195
k__Bacteria; p__Firmicutes; c__Erysipelotrichi; o__Erysipelotrichales; f__Erysipelotrichaceae; g__Coprobacillus;	0.0816404	2.85741	0.0921746	0.00442765	0.0112865	0.00685884
k__Bacteria; p__Firmicutes; c__Clostridia; o__Clostridiales; f__Lachnospiraceae; g__Dorea	0.00513456	0.133498	0.0121362	0.00834233	0.0148474	0.00650509
k__Bacteria; p__Firmicutes; c__Clostridia; o__Clostridiales; f__Lachnospiraceae; g__Dorea; s__	0.00513456	0.179709	0.00898547	0.00834233	0.0148474	0.00650509
k__Bacteria; p__Proteobacteria; c__Deltaproteobacteria	0.00590823	0.0413576	0.0137859	0.00573704	0.0116409	0.00590387
k__Bacteria; p__Proteobacteria; c__Deltaproteobacteria; o__Desulfovibrionales	0.00590823	0.0472658	0.0118165	0.00573704	0.0116409	0.00590387
k__Bacteria; p__Proteobacteria; c__Deltaproteobacteria; o__Desulfovibrionales; f__Desulfovibrionaceae	0.00590823	0.10044	0.01116	0.00573704	0.0116409	0.00590387
k__Bacteria; p__Proteobacteria; c__Deltaproteobacteria; o__Desulfovibrionales; f__Desulfovibrionaceae; g__Bilophila	0.00917857	0.238643	0.0183571	0.00566955	0.0108933	0.00522374
k__Bacteria; p__Proteobacteria; c__Deltaproteobacteria; o__Desulfovibrionales; f__Desulfovibrionaceae; g__Bilophila; s__	0.00917857	0.32125	0.0133854	0.00566955	0.0108933	0.00522374
k__Bacteria; p__Firmicutes; c__Clostridia; o__Clostridiales; f__Lachnospiraceae; g__[Ruminococcus]	0.062501	1.62503	0.0855277	0.012014	0.0170626	0.0050486
k__Bacteria; p__Firmicutes; c__Clostridia; o__Clostridiales; f__Clostridiaceae	0.758167	12.8888	0.805553	0.00633099	0.0103727	0.00404172
k__Bacteria; p__Firmicutes; c__Erysipelotrichi; o__Erysipelotrichales; f__Erysipelotrichaceae; g__[Eubacterium]	0.52258	13.5871	0.543483	0.0326809	0.0361854	0.00350453
k__Bacteria; p__Firmicutes; c__Clostridia	0.955665	6.68965	0.955665	0.34942	0.352235	0.00281504
k__Bacteria; p__Firmicutes; c__Clostridia; o__Clostridiales	0.955665	7.64532	0.955665	0.34942	0.352235	0.00281504
k__Bacteria; p__Firmicutes; c__Clostridia; o__Clostridiales; f__Eubacteriaceae; g__Pseudoramibacter_Eubacterium	0.0707231	1.8388	0.09194	0.00846382	0.0112754	0.00281158
k__Bacteria; p__Firmicutes; c__Clostridia; o__Clostridiales; f__Eubacteriaceae; g__Pseudoramibacter_Eubacterium; s__	0.0707231	2.47531	0.0825102	0.00846382	0.0112754	0.00281158
k__Bacteria; p__Firmicutes; c__Clostridia; o__Clostridiales; f__Eubacteriaceae	0.235488	4.00329	0.285949	0.00982721	0.0118126	0.00198538
k__Bacteria; p__Proteobacteria; c__Betaproteobacteria; o__Burkholderiales	0.339806	2.71845	0.38835	0.0154968	0.0141275	-0.00136928
k__Bacteria; p__Proteobacteria; c__Betaproteobacteria; o__Burkholderiales; f__Alcaligenaceae	0.339806	5.77671	0.385114	0.0154968	0.0141275	-0.00136928
k__Bacteria; p__Proteobacteria; c__Betaproteobacteria; o__Burkholderiales; f__Alcaligenaceae; g__Sutterella	0.339806	8.83497	0.368124	0.0154968	0.0141275	-0.00136928
k__Bacteria; p__Proteobacteria; c__Betaproteobacteria; o__Burkholderiales; f__Alcaligenaceae; g__Sutterella; s__	0.339806	11.8932	0.349801	0.0154968	0.0141275	-0.00136928
k__Bacteria; p__Proteobacteria; c__Betaproteobacteria	0.339806	2.37864	0.396441	0.0155238	0.0141275	-0.00139627
k__Bacteria; p__Bacteroidetes; c__Bacteroidia; o__Bacteroidales; f__Bacteroidaceae; g__Bacteroides; s__ovatus	0.0308286	1.079	0.039963	0.0156317	0.012084	-0.00354779
k__Bacteria; p__Firmicutes; c__Clostridia; o__Clostridiales; f__Lachnospiraceae; g__Clostridium	0.0261357	0.679528	0.0399723	0.0132694	0.00954201	-0.00372743
k__Bacteria; p__Firmicutes; c__Clostridia; o__Clostridiales; f__Lachnospiraceae; g__Clostridium; s__citroniae	0.00679991	0.237997	0.0103477	0.0131749	0.00870577	-0.00446918
k__Bacteria; p__Firmicutes; c__Erysipelotrichi; o__Erysipelotrichales; f__Erysipelotrichaceae;	8.6926e-05	0.00226008	0.000226008	0.0106776	0.0030736	-0.00760405
k__Bacteria; p__Firmicutes; c__Erysipelotrichi; o__Erysipelotrichales; f__Erysipelotrichaceae; ;	8.6926e-05	0.00304241	0.000202827	0.0106776	0.0030736	-0.00760405
k__Bacteria; p__Firmicutes; c__Clostridia; o__Clostridiales; f__Lachnospiraceae;	0.0126704	0.329431	0.0219621	0.0297651	0.0211718	-0.00859327
k__Bacteria; p__Firmicutes; c__Clostridia; o__Clostridiales; f__Lachnospiraceae; ;	0.0126704	0.443465	0.0170564	0.0297651	0.0211718	-0.00859327
k__Bacteria; p__Firmicutes; c__Clostridia; o__Clostridiales; f__Lachnospiraceae; g__Blautia; s__producta	0.00608865	0.213103	0.00968648	0.0319924	0.01719	-0.0148024
k__Bacteria; p__Bacteroidetes; c__Bacteroidia; o__Bacteroidales; f__Bacteroidaceae; g__Bacteroides; s__uniformis	7.96733e-09	2.78857e-07	5.57713e-08	0.0184935	0.00201584	-0.0164777
k__Bacteria; p__Firmicutes; c__Clostridia; o__Clostridiales; f__Lachnospiraceae; g__Blautia; s__obeum	7.75973e-08	2.71591e-06	3.39488e-07	0.0190335	0	-0.0190335
k__Bacteria; p__Firmicutes; c__Erysipelotrichi; o__Erysipelotrichales; f__Erysipelotrichaceae; g__[Eubacterium]; s__biforme	1.42056e-10	4.97197e-09	2.48598e-09	0.0190605	5.53802e-06	-0.0190549
k__Bacteria; p__Firmicutes; c__Clostridia; o__Clostridiales; f__Ruminococcaceae; g__Ruminococcus	0.121723	3.1648	0.143855	0.0334773	0.013989	-0.0194883
k__Bacteria; p__Bacteroidetes; c__Bacteroidia; o__Bacteroidales; f__Bacteroidaceae; g__Bacteroides; s__	0.0315789	1.10526	0.0394736	0.0914147	0.0705544	-0.0208603
k__Bacteria; p__Firmicutes; c__Clostridia; o__Clostridiales; f__Ruminococcaceae; g__Ruminococcus; s__bromii	1.07215e-08	3.75252e-07	6.25419e-08	0.0208963	1.66141e-05	-0.0208797
k__Bacteria; p__Firmicutes; c__Erysipelotrichi; o__Erysipelotrichales; f__Erysipelotrichaceae; g__Coprobacillus	6.09434e-06	0.000158453	2.26361e-05	0.0362311	0.0127042	-0.0235269
k__Bacteria; p__Firmicutes; c__Erysipelotrichi	0.0494941	0.346459	0.0692917	0.0842873	0.059578	-0.0247093
k__Bacteria; p__Firmicutes; c__Erysipelotrichi; o__Erysipelotrichales	0.0494941	0.395953	0.0659921	0.0842873	0.059578	-0.0247093
k__Bacteria; p__Firmicutes; c__Erysipelotrichi; o__Erysipelotrichales; f__Erysipelotrichaceae	0.0494941	0.841399	0.0701166	0.0842873	0.059578	-0.0247093
k__Bacteria; p__Firmicutes; c__Erysipelotrichi; o__Erysipelotrichales; f__Erysipelotrichaceae; g__Coprobacillus; s__	1.15792e-09	4.05272e-08	1.35091e-08	0.0318035	0.00139558	-0.0304079
k__Bacteria; p__Bacteroidetes; c__Bacteroidia; o__Bacteroidales; f__Bacteroidaceae; g__Bacteroides;	4.03516e-08	1.41231e-06	2.01758e-07	0.0521193	0.00295176	-0.0491676
k__Bacteria; p__Bacteroidetes	0.00384047	0.0153619	0.00768093	0.213175	0.162807	-0.0503683
k__Bacteria; p__Bacteroidetes; c__Bacteroidia	0.00384047	0.0268833	0.0134416	0.213175	0.162796	-0.0503794
k__Bacteria; p__Bacteroidetes; c__Bacteroidia; o__Bacteroidales	0.00384047	0.0307237	0.0102412	0.213175	0.162796	-0.0503794
k__Bacteria; p__Firmicutes; c__Bacilli; o__Turicibacterales	7.56033e-07	6.04827e-06	3.02413e-06	0.0561555	0.00122944	-0.0549261
k__Bacteria; p__Firmicutes; c__Bacilli; o__Turicibacterales; f__Turicibacteraceae	7.56033e-07	1.28526e-05	4.28419e-06	0.0561555	0.00122944	-0.0549261
k__Bacteria; p__Firmicutes; c__Bacilli; o__Turicibacterales; f__Turicibacteraceae; g__Turicibacter	7.56033e-07	1.96569e-05	4.91422e-06	0.0561555	0.00122944	-0.0549261
k__Bacteria; p__Firmicutes; c__Bacilli; o__Turicibacterales; f__Turicibacteraceae; g__Turicibacter; s__	7.56033e-07	2.64612e-05	2.40556e-06	0.0561555	0.00122944	-0.0549261
k__Bacteria; p__Firmicutes; c__Clostridia; o__Clostridiales; f__Lachnospiraceae; g__Blautia; s__	1.0092e-10	3.53219e-09	3.53219e-09	0.0601782	2.21521e-05	-0.060156
k__Bacteria; p__Bacteroidetes; c__Bacteroidia; o__Bacteroidales; f__Bacteroidaceae	2.38732e-05	0.000405844	6.76406e-05	0.180791	0.110472	-0.0703186
k__Bacteria; p__Bacteroidetes; c__Bacteroidia; o__Bacteroidales; f__Bacteroidaceae; g__Bacteroides	2.38732e-05	0.000620702	6.89669e-05	0.180791	0.110472	-0.0703186
k__Bacteria; p__Verrucomicrobia; c__Verrucomicrobiae; o__Verrucomicrobiales; f__Verrucomicrobiaceae; g__Akkermansia	0.0414293	1.07716	0.0598423	0.248664	0.15939	-0.0892739
k__Bacteria; p__Verrucomicrobia; c__Verrucomicrobiae; o__Verrucomicrobiales; f__Verrucomicrobiaceae; g__Akkermansia; s__muciniphila	0.0414293	1.45002	0.0500008	0.248664	0.15939	-0.0892739
k__Bacteria; p__Verrucomicrobia	0.0414293	0.165717	0.055239	0.248677	0.159395	-0.0892819
k__Bacteria; p__Verrucomicrobia; c__Verrucomicrobiae	0.0414293	0.290005	0.0725012	0.248677	0.159395	-0.0892819
k__Bacteria; p__Verrucomicrobia; c__Verrucomicrobiae; o__Verrucomicrobiales	0.0414293	0.331434	0.0662868	0.248677	0.159395	-0.0892819
k__Bacteria; p__Verrucomicrobia; c__Verrucomicrobiae; o__Verrucomicrobiales; f__Verrucomicrobiaceae	0.0414293	0.704297	0.064027	0.248677	0.159395	-0.0892819
k__Bacteria; p__Firmicutes; c__Clostridia; o__Clostridiales; f__Lachnospiraceae	1.743e-06	2.9631e-05	5.92621e-06	0.22257	0.127552	-0.0950186
k__Bacteria; p__Firmicutes; c__Clostridia; o__Clostridiales; f__Lachnospiraceae; g__Blautia	7.37467e-09	1.91741e-07	9.58707e-08	0.116901	0.0172122	-0.0996885
