## Supplemental File Correlations for "Alterations in the gut microbiome by HIV-1 infection or a high-fat diet associates with systemic immune activation and inflammation in double humanized-BLT mice"

### Sheet: Cytokine
ASV	Taxa	Cytokine Marker	Pearson Correlation	Adjusted P Value	Human Donor
692	k__Bacteria; p__Actinobacteria; c__Coriobacteriia; o__Coriobacteriales; f__Coriobacteriaceae	TNF-α	0.8665	0.0032	Yes
3090	k__Bacteria; p__Bacteroidetes	TNF-α	0.837556	0.0289	No
280	k__Bacteria; p__Bacteroidetes; c__Bacteroidia; o__Bacteroidales; f__[Barnesiellaceae]; g__; s__	IFN-ɣ	0.947586	<.0001	Yes
2590	k__Bacteria; p__Bacteroidetes; c__Bacteroidia; o__Bacteroidales; f__[Barnesiellaceae]; g__; s__	TNF-α	0.897886	0.0002	No
264	k__Bacteria; p__Bacteroidetes; c__Bacteroidia; o__Bacteroidales; f__[Odoribacteraceae]; g__Odoribacter; s__	TNF-α	0.851576	0.0106	Yes
2837	k__Bacteria; p__Bacteroidetes; c__Bacteroidia; o__Bacteroidales; f__Bacteroidaceae; g__Bacteroides; s__eggerthii	IFN-ɣ	0.956132	<.0001	No
133	k__Bacteria; p__Bacteroidetes; c__Bacteroidia; o__Bacteroidales; f__Bacteroidaceae; g__Bacteroides; s__uniformis	TNF-α	0.914517	<.0001	Yes
479	k__Bacteria; p__Bacteroidetes; c__Bacteroidia; o__Bacteroidales; f__Rikenellaceae	TNF-α	0.855677	0.0077	Yes
317	k__Bacteria; p__Bacteroidetes; c__Bacteroidia; o__Bacteroidales; f__Rikenellaceae; g__; s__	TNF-α	0.868456	0.0027	Yes
461	k__Bacteria; p__Bacteroidetes; c__Bacteroidia; o__Bacteroidales; f__Rikenellaceae; g__; s__	TNF-α	0.896822	0.0002	No
614	k__Bacteria; p__Firmicutes	IFN-ɣ	0.837639	0.0287	No
859	k__Bacteria; p__Firmicutes; c__Bacilli; o__Lactobacillales; f__Enterococcaceae; g__Enterococcus; s__	TNF-α	0.906724	<.0001	No
368	k__Bacteria; p__Firmicutes; c__Clostridia; o__Clostridiales	IL-1β	0.844633	0.0176	No
368	k__Bacteria; p__Firmicutes; c__Clostridia; o__Clostridiales	IL-6	0.884087	0.0006	No
462	k__Bacteria; p__Firmicutes; c__Clostridia; o__Clostridiales	IL-1β	0.870603	0.0023	No
462	k__Bacteria; p__Firmicutes; c__Clostridia; o__Clostridiales	IL-6	0.974265	<.0001	No
263	k__Bacteria; p__Firmicutes; c__Clostridia; o__Clostridiales; f__; g__; s__	TNF-α	0.917494	<.0001	No
553	k__Bacteria; p__Firmicutes; c__Clostridia; o__Clostridiales; f__; g__; s__	IFN-ɣ	0.875563	0.0015	No
591	k__Bacteria; p__Firmicutes; c__Clostridia; o__Clostridiales; f__[Mogibacteriaceae]; g__; s__	TNF-α	0.933735	<.0001	Yes
726	k__Bacteria; p__Firmicutes; c__Clostridia; o__Clostridiales; f__Christensenellaceae; g__; s__	IL-6	0.892079	0.0003	Yes
162	k__Bacteria; p__Firmicutes; c__Clostridia; o__Clostridiales; f__Clostridiaceae; g__Clostridium; s__	IFN-ɣ	0.961809	<.0001	Yes
786	k__Bacteria; p__Firmicutes; c__Clostridia; o__Clostridiales; f__Lachnospiraceae	IFN-ɣ	0.971319	<.0001	Yes
1281	k__Bacteria; p__Firmicutes; c__Clostridia; o__Clostridiales; f__Lachnospiraceae	IFN-ɣ	0.97658	<.0001	Yes
164	k__Bacteria; p__Firmicutes; c__Clostridia; o__Clostridiales; f__Lachnospiraceae; g__; s__	IL-1β	0.838994	0.0262	No
164	k__Bacteria; p__Firmicutes; c__Clostridia; o__Clostridiales; f__Lachnospiraceae; g__; s__	IL-6	0.848211	0.0136	No
210	k__Bacteria; p__Firmicutes; c__Clostridia; o__Clostridiales; f__Lachnospiraceae; g__; s__	IL-1β	0.853919	0.0088	No
210	k__Bacteria; p__Firmicutes; c__Clostridia; o__Clostridiales; f__Lachnospiraceae; g__; s__	IL-6	0.977185	<.0001	No
244	k__Bacteria; p__Firmicutes; c__Clostridia; o__Clostridiales; f__Lachnospiraceae; g__; s__	IL-1β	0.889876	0.0004	No
244	k__Bacteria; p__Firmicutes; c__Clostridia; o__Clostridiales; f__Lachnospiraceae; g__; s__	IL-6	0.959404	<.0001	No
325	k__Bacteria; p__Firmicutes; c__Clostridia; o__Clostridiales; f__Lachnospiraceae; g__; s__	IL-1β	0.864289	0.0039	No
325	k__Bacteria; p__Firmicutes; c__Clostridia; o__Clostridiales; f__Lachnospiraceae; g__; s__	IL-6	0.87748	0.0012	No
664	k__Bacteria; p__Firmicutes; c__Clostridia; o__Clostridiales; f__Lachnospiraceae; g__; s__	IFN-ɣ	0.844344	0.018	No
686	k__Bacteria; p__Firmicutes; c__Clostridia; o__Clostridiales; f__Lachnospiraceae; g__; s__	IFN-ɣ	0.890878	0.0003	No
701	k__Bacteria; p__Firmicutes; c__Clostridia; o__Clostridiales; f__Lachnospiraceae; g__; s__	IFN-ɣ	0.867622	0.0029	No
1310	k__Bacteria; p__Firmicutes; c__Clostridia; o__Clostridiales; f__Lachnospiraceae; g__[Ruminococcus]; s__	TNF-α	0.914688	<.0001	Yes
468	k__Bacteria; p__Firmicutes; c__Clostridia; o__Clostridiales; f__Lachnospiraceae; g__Blautia; s__	TNF-α	0.914643	<.0001	Yes
801	k__Bacteria; p__Firmicutes; c__Clostridia; o__Clostridiales; f__Lachnospiraceae; g__Blautia; s__	TNF-α	0.919764	<.0001	No
126	k__Bacteria; p__Firmicutes; c__Clostridia; o__Clostridiales; f__Lachnospiraceae; g__Blautia; s__obeum	IFN-ɣ	0.967533	<.0001	Yes
189	k__Bacteria; p__Firmicutes; c__Clostridia; o__Clostridiales; f__Lachnospiraceae; g__Coprococcus; s__catus	IFN-ɣ	0.924891	<.0001	Yes
646	k__Bacteria; p__Firmicutes; c__Clostridia; o__Clostridiales; f__Ruminococcaceae	IFN-ɣ	0.965999	<.0001	Yes
654	k__Bacteria; p__Firmicutes; c__Clostridia; o__Clostridiales; f__Ruminococcaceae	IFN-ɣ	0.910751	<.0001	No
685	k__Bacteria; p__Firmicutes; c__Clostridia; o__Clostridiales; f__Ruminococcaceae	IFN-ɣ	0.9515	<.0001	No
708	k__Bacteria; p__Firmicutes; c__Clostridia; o__Clostridiales; f__Ruminococcaceae	TNF-α	0.839114	0.026	Yes
792	k__Bacteria; p__Firmicutes; c__Clostridia; o__Clostridiales; f__Ruminococcaceae	IFN-ɣ	0.898688	0.0001	No
1329	k__Bacteria; p__Firmicutes; c__Clostridia; o__Clostridiales; f__Ruminococcaceae	TNF-α	0.870174	0.0023	No
880	k__Bacteria; p__Firmicutes; c__Clostridia; o__Clostridiales; f__Ruminococcaceae; g__Oscillospira; s__	TNF-α	0.923643	<.0001	No
902	k__Bacteria; p__Firmicutes; c__Clostridia; o__Clostridiales; f__Ruminococcaceae; g__Oscillospira; s__	IFN-ɣ	0.938969	<.0001	No
1192	k__Bacteria; p__Firmicutes; c__Clostridia; o__Clostridiales; f__Ruminococcaceae; g__Oscillospira; s__	IFN-ɣ	0.970679	<.0001	No
146	k__Bacteria; p__Firmicutes; c__Clostridia; o__Clostridiales; f__Ruminococcaceae; g__Ruminococcus; s__	IL-1β	0.878379	0.0011	No
1241	k__Bacteria; p__Firmicutes; c__Clostridia; o__SHA-98; f__; g__; s__	TNF-α	0.890143	0.0004	No
161	k__Bacteria; p__Firmicutes; c__Erysipelotrichi; o__Erysipelotrichales; f__Erysipelotrichaceae; g__Coprobacillus; s__	IFN-ɣ	0.936837	<.0001	No
174	k__Bacteria; p__Firmicutes; c__Erysipelotrichi; o__Erysipelotrichales; f__Erysipelotrichaceae; g__Coprobacillus; s__	TNF-α	0.93789	<.0001	No
1045	k__Bacteria; p__Firmicutes; c__Erysipelotrichi; o__Erysipelotrichales; f__Erysipelotrichaceae; g__Holdemania; s__	IFN-ɣ	0.944507	<.0001	Yes
611	k__Bacteria; p__Proteobacteria; c__Gammaproteobacteria; o__Enterobacteriales; f__Enterobacteriaceae; g__Citrobacter; s__	TNF-α	0.85753	0.0067	Yes
1029	k__Bacteria; p__Proteobacteria; c__Gammaproteobacteria; o__Enterobacteriales; f__Enterobacteriaceae; g__Citrobacter; s__	TNF-α	0.861594	0.0048	No
291	k__Bacteria; p__Proteobacteria; c__Gammaproteobacteria; o__Enterobacteriales; f__Enterobacteriaceae; g__Klebsiella; s__	IL-1β	0.880059	0.001	No
291	k__Bacteria; p__Proteobacteria; c__Gammaproteobacteria; o__Enterobacteriales; f__Enterobacteriaceae; g__Klebsiella; s__	IL-6	0.965313	<.0001	No
340	k__Bacteria; p__Proteobacteria; c__Gammaproteobacteria; o__Enterobacteriales; f__Enterobacteriaceae; g__Klebsiella; s__	IL-1β	0.87797	0.0012	No
340	k__Bacteria; p__Proteobacteria; c__Gammaproteobacteria; o__Enterobacteriales; f__Enterobacteriaceae; g__Klebsiella; s__	IL-6	0.966921	<.0001	No
369	k__Bacteria; p__Proteobacteria; c__Gammaproteobacteria; o__Enterobacteriales; f__Enterobacteriaceae; g__Klebsiella; s__	IL-1β	0.877542	0.0012	No
369	k__Bacteria; p__Proteobacteria; c__Gammaproteobacteria; o__Enterobacteriales; f__Enterobacteriaceae; g__Klebsiella; s__	IL-6	0.967249	<.0001	No
486	k__Bacteria; p__Proteobacteria; c__Gammaproteobacteria; o__Enterobacteriales; f__Enterobacteriaceae; g__Klebsiella; s__	TNF-α	0.922784	<.0001	No
504	k__Bacteria; p__Proteobacteria; c__Gammaproteobacteria; o__Enterobacteriales; f__Enterobacteriaceae; g__Klebsiella; s__	TNF-α	0.926585	<.0001	No

### Sheet: Immune
ASV	Taxa	Immune Marker	Pearson Correlation	Adjusted P Value	Human Donor
3505	k__Bacteria; p__Bacteroidetes; c__Bacteroidia; o__Bacteroidales	CD4+ CD38+ HLA-DR+	0.588568	0.0098	No
280	k__Bacteria; p__Bacteroidetes; c__Bacteroidia; o__Bacteroidales; f__[Barnesiellaceae]; g__; s__	CD8+ CD38+ MFI	0.676176	<.0001	Yes
280	k__Bacteria; p__Bacteroidetes; c__Bacteroidia; o__Bacteroidales; f__[Barnesiellaceae]; g__; s__	CD4+ T Cells	-0.573872	0.0311	Yes
4052	k__Bacteria; p__Bacteroidetes; c__Bacteroidia; o__Bacteroidales; f__[Odoribacteraceae]; g__Butyricimonas; s__	CD8+ CD38+ MFI	0.634394	0.0002	No
756	k__Bacteria; p__Bacteroidetes; c__Bacteroidia; o__Bacteroidales; f__[Odoribacteraceae]; g__Odoribacter; s__	CD4+ CD38+ MFI	0.598819	0.0042	No
14	k__Bacteria; p__Bacteroidetes; c__Bacteroidia; o__Bacteroidales; f__Bacteroidaceae; g__Bacteroides	CD8+ CD38+ MFI	0.591958	0.0074	Yes
14	k__Bacteria; p__Bacteroidetes; c__Bacteroidia; o__Bacteroidales; f__Bacteroidaceae; g__Bacteroides	CD8+ CD38+	0.58819	0.0101	Yes
14	k__Bacteria; p__Bacteroidetes; c__Bacteroidia; o__Bacteroidales; f__Bacteroidaceae; g__Bacteroides	CD8+ CD38+ HLA-DR+	0.587832	0.0104	Yes
2837	k__Bacteria; p__Bacteroidetes; c__Bacteroidia; o__Bacteroidales; f__Bacteroidaceae; g__Bacteroides; s__eggerthii	CD8+ CD38+ MFI	0.797497	<.0001	No
3095	k__Bacteria; p__Firmicutes; c__Bacilli; o__Lactobacillales; f__Enterococcaceae; g__Enterococcus; s__	hCD45+ mCD45- Viability-	-0.614052	0.0011	No
242	k__Bacteria; p__Firmicutes; c__Clostridia; o__Clostridiales	CD8+ CD38+ HLA-DR+	0.598081	0.0045	No
242	k__Bacteria; p__Firmicutes; c__Clostridia; o__Clostridiales	CD8+ HLA-DR+	0.570945	0.0389	No
460	k__Bacteria; p__Firmicutes; c__Clostridia; o__Clostridiales	hCD45+ mCD45- Viability-	-0.594391	0.0061	No
870	k__Bacteria; p__Firmicutes; c__Clostridia; o__Clostridiales	CD8+ CD38+ MFI	0.630775	0.0002	No
870	k__Bacteria; p__Firmicutes; c__Clostridia; o__Clostridiales	CD8+ CD38+ HLA-DR+	0.569718	0.0427	No
3411	k__Bacteria; p__Firmicutes; c__Clostridia; o__Clostridiales	CD8+ CD38+ HLA-DR+	0.578955	0.021	No
3411	k__Bacteria; p__Firmicutes; c__Clostridia; o__Clostridiales	CD8+ CD38+ MFI	0.570683	0.0397	No
3711	k__Bacteria; p__Firmicutes; c__Clostridia; o__Clostridiales	CD8+ CD38+ MFI	0.725806	<.0001	No
4279	k__Bacteria; p__Firmicutes; c__Clostridia; o__Clostridiales	CD8+ CD38+ MFI	0.705244	<.0001	No
716	k__Bacteria; p__Firmicutes; c__Clostridia; o__Clostridiales; f__; g__; s__	hCD45+ mCD45- Viability-	-0.644376	<.0001	No
717	k__Bacteria; p__Firmicutes; c__Clostridia; o__Clostridiales; f__; g__; s__	CD8+ CD38+ HLA-DR+	0.580859	0.0181	No
717	k__Bacteria; p__Firmicutes; c__Clostridia; o__Clostridiales; f__; g__; s__	hCD45+ mCD45- Viability-	-0.583739	0.0144	No
309	k__Bacteria; p__Firmicutes; c__Clostridia; o__Clostridiales; f__Christensenellaceae; g__; s__	CD4+ T Cells	-0.610639	0.0015	Yes
606	k__Bacteria; p__Firmicutes; c__Clostridia; o__Clostridiales; f__Christensenellaceae; g__; s__	CD8+ T Cells	0.585541	0.0125	No
606	k__Bacteria; p__Firmicutes; c__Clostridia; o__Clostridiales; f__Christensenellaceae; g__; s__	CD4+ T Cells	-0.593758	0.0064	No
535	k__Bacteria; p__Firmicutes; c__Clostridia; o__Clostridiales; f__Christensenellaceae; g__Christensenella; s__	CD8+ T Cells	0.58629	0.0117	No
535	k__Bacteria; p__Firmicutes; c__Clostridia; o__Clostridiales; f__Christensenellaceae; g__Christensenella; s__	CD4+ T Cells	-0.604207	0.0027	No
312	k__Bacteria; p__Firmicutes; c__Clostridia; o__Clostridiales; f__Lachnospiraceae	CD4+ T Cells	-0.586764	0.0113	Yes
1281	k__Bacteria; p__Firmicutes; c__Clostridia; o__Clostridiales; f__Lachnospiraceae	CD8+ CD38+ MFI	0.83128	<.0001	Yes
686	k__Bacteria; p__Firmicutes; c__Clostridia; o__Clostridiales; f__Lachnospiraceae; g__; s__	CD8+ CD38+ MFI	0.630001	0.0003	No
701	k__Bacteria; p__Firmicutes; c__Clostridia; o__Clostridiales; f__Lachnospiraceae; g__; s__	CD8+ CD38+ MFI	0.628276	0.0003	No
526	k__Bacteria; p__Firmicutes; c__Clostridia; o__Clostridiales; f__Lachnospiraceae; g__[Ruminococcus]; s__gnavus	CD8+ CD38+ MFI	0.653563	<.0001	No
644	k__Bacteria; p__Firmicutes; c__Clostridia; o__Clostridiales; f__Ruminococcaceae	CD8+ T Cells	0.596316	0.0052	No
644	k__Bacteria; p__Firmicutes; c__Clostridia; o__Clostridiales; f__Ruminococcaceae	CD4+ T Cells	-0.572343	0.035	No
646	k__Bacteria; p__Firmicutes; c__Clostridia; o__Clostridiales; f__Ruminococcaceae	CD8+ CD38+ MFI	0.607408	0.002	Yes
792	k__Bacteria; p__Firmicutes; c__Clostridia; o__Clostridiales; f__Ruminococcaceae	CD8+ CD38+	0.57205	0.0358	No
1537	k__Bacteria; p__Firmicutes; c__Clostridia; o__Clostridiales; f__Ruminococcaceae; g__; s__	CD8+ CD38+ MFI	0.66786	<.0001	No
3334	k__Bacteria; p__Firmicutes; c__Clostridia; o__Clostridiales; f__Ruminococcaceae; g__; s__	CD8+ CD38+ HLA-DR+	0.578361	0.022	No
4043	k__Bacteria; p__Firmicutes; c__Clostridia; o__Clostridiales; f__Ruminococcaceae; g__; s__	CD8+ CD38+ MFI	0.702313	<.0001	No
902	k__Bacteria; p__Firmicutes; c__Clostridia; o__Clostridiales; f__Ruminococcaceae; g__Oscillospira; s__	CD8+ CD38+ MFI	0.69338	<.0001	No
955	k__Bacteria; p__Firmicutes; c__Clostridia; o__Clostridiales; f__Ruminococcaceae; g__Oscillospira; s__	CD8+ T Cells	0.600633	0.0036	No
955	k__Bacteria; p__Firmicutes; c__Clostridia; o__Clostridiales; f__Ruminococcaceae; g__Oscillospira; s__	CD8+ CD38+ HLA-DR+	0.579917	0.0194	No
955	k__Bacteria; p__Firmicutes; c__Clostridia; o__Clostridiales; f__Ruminococcaceae; g__Oscillospira; s__	CD8+ HLA-DR+	0.569794	0.0425	No
955	k__Bacteria; p__Firmicutes; c__Clostridia; o__Clostridiales; f__Ruminococcaceae; g__Oscillospira; s__	CD4+ T Cells	-0.588272	0.01	No
965	k__Bacteria; p__Firmicutes; c__Clostridia; o__Clostridiales; f__Ruminococcaceae; g__Oscillospira; s__	CD8+ CD38+ HLA-DR+	0.601887	0.0032	No
965	k__Bacteria; p__Firmicutes; c__Clostridia; o__Clostridiales; f__Ruminococcaceae; g__Oscillospira; s__	CD8+ T Cells	0.592042	0.0074	No
965	k__Bacteria; p__Firmicutes; c__Clostridia; o__Clostridiales; f__Ruminococcaceae; g__Oscillospira; s__	CD8+ HLA-DR+	0.591594	0.0076	No
965	k__Bacteria; p__Firmicutes; c__Clostridia; o__Clostridiales; f__Ruminococcaceae; g__Oscillospira; s__	CD4+ T Cells	-0.624071	0.0005	No
3955	k__Bacteria; p__Firmicutes; c__Clostridia; o__Clostridiales; f__Ruminococcaceae; g__Oscillospira; s__	CD8+ CD38+ HLA-DR+	0.574588	0.0294	No
3096	k__Bacteria; p__Firmicutes; c__Clostridia; o__Clostridiales; f__Ruminococcaceae; g__Ruminococcus	hCD45+ mCD45- Viability-	-0.594985	0.0058	No
1668	k__Bacteria; p__Firmicutes; c__Clostridia; o__Clostridiales; f__Ruminococcaceae; g__Ruminococcus; s__	CD8+ T Cells	0.62256	0.0005	No
1668	k__Bacteria; p__Firmicutes; c__Clostridia; o__Clostridiales; f__Ruminococcaceae; g__Ruminococcus; s__	CD4+ T Cells	-0.58797	0.0102	No
246	k__Bacteria; p__Proteobacteria; c__Deltaproteobacteria; o__Desulfovibrionales; f__Desulfovibrionaceae; g__Bilophila; s__	CD8+ CD38+ HLA-DR+	0.570811	0.0393	No
4433	k__Bacteria; p__Proteobacteria; c__Gammaproteobacteria; o__Enterobacteriales; f__Enterobacteriaceae	hCD45+ mCD45- Viability-	-0.597191	0.0048	No
